# Associations between Fractional Anisotropy in White Matter Bundles and AT(N) Plasma Biomarkers in Individuals with Cognitive Complaints without dementia

**DOI:** 10.64898/2026.11.25.768865

**Authors:** Patricio F. Riquelme, Isaías Mery, Sebastián Aguilera, Fernando Henríquez, Vicente Medel, Pamela C L. Ferreira, Bruna Bellaver, Thomas K. Karikari, Paulina Orellana, Teresita Ramos, Tharick A. Pascoal, Daniela Thumala, Cecilia Okuma, Patricia Lillo, J. César Cardenas, Christian González-Billault, Felipe A. Court, Claudia Duran-Aniotz, Pamela Guevara, Andrea Slachevsky

## Abstract

Age-related cognitive decline is preceded by subtle neurochemical and structural brain alterations that remain insufficiently characterized, particularly in individuals with cognitive complaints but without dementia and in populations from the Global South. AT(N) plasma biomarkers reflecting amyloid pathology, tau phosphorylation, astroglial reactivity, and axonal injury have emerged as accessible indicators of early neurodegenerative processes; yet their relationship with white matter microstructural integrity and the extent to which this relationship is confounded by co-occurring cerebrovascular pathology remain unclear. We investigated associations between AT(N) plasma biomarkers, including the Aβ42/Aβ40 ratio, phosphorylated tau-217 (p-tau217), glial fibrillary acidic protein (GFAP), and neurofilament light chain (NfL), and white matter fractional anisotropy (FA) derived from diffusion MRI in 135 community-dwelling Chilean older adults with cognitive complaints (GERO cohort). Whole-brain correlational tractography was performed controlling for age and education, and a secondary analysis (n = 124) additionally adjusted for intracranial volume-normalized white matter hyperintensity (WMH) burden after excluding individuals with Fazekas scores >2. Implicated tracts were anatomically labeled using the HCP-1065 atlas. In the primary analysis, higher GFAP and p-tau217 were inversely associated with FA across periventricular tracts, including the corpus callosum tapetum, fornix, optic radiations, and posterior thalamic radiations; NfL showed a similar but predominantly callosal pattern; and direct associations were detected in limbic bundles such as the cingulum and fornix. After WMH adjustment, GFAP and NfL associations were preserved and spatially amplified into projection and association tracts, whereas p-tau217 associations did not survive adjustment, and an inverse Aβ42–FA association in the fornix persisted. These findings suggest that plasma GFAP and NfL index white matter microstructural processes biologically distinct from macroscopic small-vessel disease, whereas p-tau217 captures FA variance that is topographically inseparable from co-localized vascular pathology, at least in moderate-sized cross-sectional designs. Together, these results advance understanding of the neuroanatomical correlates of blood-based biomarkers at pre-dementia stages in Latin American populations.
