## Supplemental tables and script for "Associations between Fractional Anisotropy in White Matter Bundles and AT(N) Plasma Biomarkers in Individuals with Cognitive Complaints without dementia": S2_table_FA_biomarker_correlations_coefficients.xlsx

### Sheet: Summary of included - excluded
Title: Associations between Fractional Anisotropy in White Matter Bundles and AT(N) Plasma Biomarkers in Individuals with Cognitive Complaints without dementia
Supplementary Material S2: Summary of the sample features and AT(N) plasma biomarker availability in the the participants included and excluded from the WMH-adjusted analyses, according to Fazekas score (excluded: Fazekas > 2). Correlation coefficients between fractional anisotropy and AT(N) plasma biomarkers in the primary (corrected by age and education) and WMH corrected correlational tractogr…
Detailed summary of participants
	Total sample	Subsample included in WMH corrected analysis	Subsample excluded in WMH corrected analysis	Observations
n	135	124	11
With Abeta42	118	110	8	1 of them had no Fazekas estimated.
With Abeta40	117	109	8	1 of them had no Fazekas estimated.
With Abeta42/40	117	109	8	1 of them had no Fazekas estimated.
With p-tau217	126	115	11	2 of them had no Fazekas estimated
With GFAP	117	109	8	1 of them had no Fazekas estimated.
With Nfl	118	110	8	1 of them had no Fazekas estimated.
With Fazekas score	133	124	2

### Sheet: Primary_vs_WMH_comparison
Correlation coefficients between fractional anisotropy and AT(N) plasma biomarkers in the primary and WMH corrected
Biomarker	Direction	n primary	rho primary	rho p-value	rho CI 2.5%	rho CI 97.5%	Adjusted beta*	Beta CI 2.5%	Beta CI 97.5%	n WMH-adjusted	rho WMH-adjusted	p WMH-adjusted	CI 2.5% (WMH)	CI 97.5% (WMH)	Adjusted beta (WMH)	Beta CI 2.5%	Beta CI 97.5%
Abetaratio	dec	117	-0.158	0.0887	-0.35	0.03	-0.164	-0.347	0.019	109	Not performed for low variability after filtering for Fazekas score
Abetaratio	inc	117	0.225	0.0151	0.049	0.397	0.229	0.046	0.411	109	Not performed for low variability after filtering for Fazekas score
Abeta42 (adjusted variable)	dec	Not performed in the primary analysis								110	-0.125	0.193	-0.317	0.062	-0.074	-0.247	0.099
GFAP	dec	117	-0.274	0.0029	-0.441	-0.097	-0.255	-0.436	-0.074	109	-0.297	0.0018	-0.456	-0.115	-0.251	-0.421	-0.081
GFAP	inc	117	0.293	0.0014	0.114	0.456	0.323	0.145	0.501	109	0.223	0.0202	0.052	0.378	0.252	0.066	0.438
Nfl	dec	118	-0.198	0.0314	-0.374	-0.011	-0.196	-0.385	-0.007	110	-0.259	0.0063	-0.436	-0.061	-0.228	-0.417	-0.039
Nfl	inc	118	0.22	0.017	0.042	0.383	0.271	0.086	0.456	110	0.155	0.107	-0.015	0.336	0.214	0.026	0.401
ptau217	dec	126	-0.288	0.0011	-0.43	-0.131	-0.267	-0.442	-0.092	117	No association found
ptau217	inc	126	0.174	0.0514	-0.008	0.347	0.225	0.049	0.402	117	No association found
