## Supplemental tables and script for "Associations between Fractional Anisotropy in White Matter Bundles and AT(N) Plasma Biomarkers in Individuals with Cognitive Complaints without dementia": S3_biomarkers_values.xlsx

### Sheet: Sheet1
Title: Associations between Fractional Anisotropy in White Matter Bundles and AT(N) Plasma Biomarkers in Individuals with Cognitive Complaints without dementia
Supplementary Material S3: AT(N) plasma biomarkers values per subject in the whole sample
subject_id	Abeta42	Abeta40	GFAP	Nfl	ptau217	Abetaratio
COH_001	4.37669	109.434	173.906	23.8888	0.362818	0.039994
COH_002	6.9957	100.685	139.227	32.1648	0.128184	0.0694811
COH_004	6.01669	97.9501	129.277	40.3197	0.311675	0.0614261
COH_005	5.44976	85.2315	51.4828	20.6514	0.148509	0.0639406
COH_006	9.0823	161.358	354.113	79.7871	0.887083	0.0562865
COH_007	7.00246	116.111	153.745	31.7559	0.128028	0.0603084
COH_009	4.42927	102.07	197.948	26.383	0.764217	0.0433942
COH_010	4.31394	94.0665	105.23	31.5362	0.164546	0.0458605
COH_011	5.23207	83.7589	115.695	17.3897	0.374085	0.0624658
COH_013	6.26127	105.616	158.834	34.8763	0.555587	0.0592833
COH_015					0.34114
COH_017					0.336444
COH_018	9.14536	129.982	115.904	23.7852	0.144184	0.0703585
COH_019	10.5289	162.23	198.654	42.9936	0.363449	0.064901
COH_021	5.09369	84.9839	84.7911	35.801	0.257951	0.0599371
COH_023	5.1918	103.639	244.301	21.4037	0.557736	0.0500948
COH_025	8.1031	103.219	138.317	20.8983	0.263275	0.0785039
COH_026					0.203496
COH_027	8.38235	125.063	205.685	33.9929	0.128179	0.067025
COH_029	6.19745	94.5725	125.237	34.5522	0.181579	0.0655313
COH_031	2.27693	97.2967	79.7783	12.4384	0.129813	0.0234019
COH_032	5.73094	101.368	205.235	28.1112	0.331689	0.0565362
COH_033	7.20026	122.631	91.4249	36.3366	0.199876	0.0587149
COH_034	6.04139	82.757	73.3422	32.97	0.190524	0.0730015
COH_036	3.92933	76.4836	86.7452	29.172	0.167352	0.0513748
COH_037	9.00369	142.514	274.696	35.3304	0.225596	0.0631776
COH_038	4.87775	84.1323	111.931	23.9107	0.13705	0.0579772
COH_039	5.41936	89.4458	79.2924	17.8873	0.0969454	0.0605882
COH_041	4.42045	92.2803	164.317	23.853	0.314335	0.0479024
COH_043					0.117802
COH_044	9.20424	126.624	232.193	31.1796	0.28547	0.0726897
COH_045	4.14547	63.3739	96.5751	19.017	0.117099	0.065413
COH_046					0.0889251
COH_047	6.29063	96.8986	173.255	18.3143	0.137431	0.0649198
COH_048	7.24046	115.323	189.338	33.5521	0.160748	0.0627843
COH_049	9.44535	134.162	107.042	39.7339	0.127396	0.0704027
COH_050	5.43881	91.2946	180.211	27.6408	0.651101	0.0595742
COH_051	4.75417	140.576	116.308	30.4301	0.283521	0.0338193
COH_052					0.140977
COH_053					0.373714
COH_054	4.11265	102.891	61.4577	12.4444	0.164932	0.0399711
COH_055	9.46607	143.637	143.286	27.4214	0.27325	0.0659028
COH_056	6.91109	113.808	132.786	17.8371	0.285119	0.0607257
COH_057	6.53555	114.118	108.899	34.4912	0.539037	0.05727
COH_058	7.51898	115.12	194.477	20.6328	0.213567	0.0653143
COH_059	2.7146	58.7496	93.4971	15.7093	0.213326	0.0462064
COH_060	6.48401	109.957	56.4699	21.7119	0.182501	0.0589686
COH_061	7.72293	117.732	118.024	26.6628	0.139097	0.0655974
COH_062	6.9359	100.079	63.4908	18.4465	0.109957	0.0693044
COH_065	5.72926	88.4896	68.6351	27.1036	0.111182	0.064745
COH_066	6.38675	109.138	36.9825	16.496	0.0695949	0.0585198
COH_070	6.7469	114.832	149.593	59.9308		0.0587543
COH_073	4.9105	84.3075	60.4799	11.9017	0.115215	0.0582452
COH_074	10.3145	196.608	145.302	96.6069	0.145102	0.0524626
COH_076	4.28378	78.7186	51.2261	24.8014	0.184571	0.0544189
COH_077					0.0987695
COH_078	5.855	86.7838	156.013	28.0266	0.765462	0.0674665
COH_079	6.53279	110.693	75.1469	28.9024	0.388592	0.0590174
COH_080	5.84876	94.707	176.366	58.2721	0.124403	0.0617564
COH_081	7.91598	124.974	48.0964	21.689	0.365426	0.0633408
COH_086	8.66754	131.274	373.104	64.3655	0.402963	0.0660263
COH_089	7.80254	132.427	122.158	23.675	1.7288	0.0589197
COH_090	5.61308	115.309	124.349	32.8168	0.0764011	0.0486788
COH_091					0.100634
COH_095	7.73835			40.3732	0.110092
COH_096	6.0774	103.415	89.8658	15.3211	0.0534372	0.0587669
COH_098	5.63677	102.849	205.886	28.805	0.218509	0.0548064
COH_102	4.99113	117.408	73.9951	33.1196	0.391699	0.0425108
COH_104	5.00627	109.015	185.69	27.9953	0.168173	0.0459229
COH_106	5.7683	109.786	64.4366	13.8731	0.0258091	0.0525412
COH_107	5.96766	102.262	64.4813	14.3356	0.0982722	0.0583565
COH_112					0.101964
COH_115	7.69347	103.927	123.46	35.0089	0.3034	0.0740278
COH_116	6.99416	104.896	75.4712	12.449		0.0666769
COH_118	4.58995	99.8909	107.391	16.8601	0.127075	0.0459496
COH_119	8.32732	106.316	163.372	21.1752		0.0783258
COH_120	7.04723	100.5	94.026	32.5985	0.162015	0.0701214
COH_121	7.69441	135.393	229.811	53.4774		0.0568304
COH_123	6.43439	90.7803	119.131	25.8409	0.200074	0.0708787
COH_124	5.65256	90.8963	93.5504	32.76	0.136704	0.0621869
COH_125	6.47078	112.526	53.5127	13.3385	0.128908	0.0575047
COH_127	11.8103	158.03	107.726	42.2369	0.565939	0.0747343
COH_129	7.47723	105.878	106.034	22.9495	0.167009	0.0706212
COH_131	7.08984	111.578	198.25	33.7627		0.0635415
COH_135					0.394187
COH_136	8.16904	146.29	138.476	63.0299	0.177943	0.0558416
COH_137	6.63022	115.175	205.503	26.1637	0.600656	0.0575663
COH_138	3.32456	108.191	145.798	27.8261		0.0307285
COH_139	5.93139	107.963	103.883	30.6736	0.201403	0.0549391
COH_140	6.25876	80.6892	51.8288	10.1318	0.127091	0.0775663
COH_143	6.76879	125.166	169.253	44.9417	0.267192	0.0540786
COH_144	5.1869	92.8963	149.048	56.9777	0.271773	0.0558354
COH_146	4.51491	104.772	172.165	25.1362	0.12837	0.0430927
COH_147					0.15537
COH_150	8.02998	111.189	63.515	11.3171	0.0664425	0.072219
COH_153	7.63963	125.449	204.838	41.8993	0.0672008	0.060898
COH_155					0.0961274
COH_156	6.92281	98.1992	124.793	21.8768	0.0854815	0.0704976
COH_157	7.32971	133.182	161.284	25.2709	0.24139	0.0550355
COH_160
COH_162	7.67121	101.628	160.702	30.3917	0.16213	0.0754834
COH_165	5.9947	104.319	134.015	28.7657	0.358896	0.0574651
COH_166	4.86443	124.944	248.578	47.456	0.381971	0.038933
COH_168					0.162057
COH_169	8.23076	125.875	134.143	16.921	0.116421	0.0653884
COH_174	7.85391	123.209	170.681	27.0385	0.0859939	0.0637445
COH_175	11.591	156.132	167.302	53.4312	0.17933	0.0742384
COH_179	6.9849	109.678	277.321	57.6753	0.477523	0.0636854
COH_180	7.2724	96.9846	110.861	28.7446	0.147785	0.0749851
COH_183	7.80636	137.651	139.059	31.7769	0.322172	0.0567112
COH_184	8.26766	132.184	102.198	21.5586	0.128267	0.0625468
COH_185	6.17989	98.9169	101.837	24.9788	0.212164	0.0624756
COH_188	4.57376	91.1335	119.472	14.5425	0.129087	0.0501875
COH_190	6.1226	78.0633	83.2091	24.1824	0.0713358	0.0784313
COH_191	2.508	112.114	195.879	39.631		0.02237
COH_192	8.04809	123.587	193.47	32.565	0.188184	0.0651211
COH_196	9.06744	120.352	142.93	43.3857	0.0875847	0.0753413
COH_199	6.42215	97.269	63.4806	13.3808	0.0828971	0.0660247
COH_200	7.24247	109.894	118.072	27.9501		0.0659044
COH_202	7.03256	102.843	170.621	42.0454	0.127556	0.0683815
COH_205					0.106157
COH_206	6.00906	93.0681	97.8149	18.6836	0.153863	0.0645663
COH_212	5.83115	129.418	130.977	30.4508	0.324921	0.0450567
COH_218	6.51398	101.347	118.75	46.1857	0.211228	0.0642742
COH_220	7.90141	85.1056	157.947	26.1969	0.157685	0.0928424
COH_221	4.63086	119.156	503.728	32.3091	0.204622	0.0388638
COH_224	6.02781	134.129	164.192	29.7188	0.220321	0.0449403
COH_241	1.3766	91.3202	135.167	16.2296	0.258475	0.0150744
COH_257					0.481124
COH_261	6.3462	97.88	80.8677	20.1217	0.104282	0.0648366
COH_267	7.23269	115.17	111.515	19.5688	0.137147	0.0628
COH_282	5.43513	108.722	292.79	39.1568	0.460921	0.0499912
COH_285	5.06129	71.6107	37.3817	27.7259	0.104411	0.0706778
COH_289	5.90567	89.9177	112.271	19.2866	0.261969	0.0656787
COH_295	5.42563	89.7375	67.8237	14.4572	0.106789	0.0604612
