## Supplemental tables and script for "Associations between Fractional Anisotropy in White Matter Bundles and AT(N) Plasma Biomarkers in Individuals with Cognitive Complaints without dementia": S4_HCP_identification_primary_analysis.xls

### Sheet: dec_FA_abetaratio
Title: Associations between Fractional Anisotropy in White Matter Bundles and AT(N) Plasma Biomarkers in Individuals with Cognitive Complaints without dementia
Supplementary Material S4: Anatomical identification of tracts with associations between FA vs AT(N) plasma biomarkers in the primary analysis corrected by age and education. Identification was based on HCP 1065 white matter atlas.
dec = inverse associations
Inc = direct associations
bundle	nvoxel_all	nvoxel_int	percent
Arcuate_Fasciculus_L.nii.gz	84952	204	0.24013560598926453
Arcuate_Fasciculus_R.nii.gz	47412	3	0.006327512022272843
Cingulum_Frontal_Parahippocampal_L.nii.gz	18330	0	0.0
Cingulum_Frontal_Parahippocampal_R.nii.gz	15661	0	0.0
Cingulum_Frontal_Parietal_L.nii.gz	29722	0	0.0
Cingulum_Frontal_Parietal_R.nii.gz	30204	0	0.0
Cingulum_Parahippocampal_L.nii.gz	11017	0	0.0
Cingulum_Parahippocampal_Parietal_L.nii.gz	15852	0	0.0
Cingulum_Parahippocampal_Parietal_R.nii.gz	20229	0	0.0
Cingulum_Parahippocampal_R.nii.gz	8287	0	0.0
Cingulum_Rarolfactory_L.nii.gz	8534	0	0.0
Cingulum_Rarolfactory_R.nii.gz	12597	0	0.0
Corpus_Callosum_Body.nii.gz	269484	1859	0.6898368734321889
Corpus_Callosum_Forceps_Major.nii.gz	117410	15	0.012775743122391619
Corpus_Callosum_Forceps_Minor.nii.gz	115178	7	0.0060775495320286865
Corpus_Callosum_Tapetum.nii.gz	44230	52	0.11756726203933981
Corticobulbar_Tract_L.nii.gz	14172	25	0.1764041772509173
Corticobulbar_Tract_R.nii.gz	12846	0	0.0
Corticopontine_Tract_Frontal_L.nii.gz	39532	1	0.002529596276434281
Corticopontine_Tract_Frontal_R.nii.gz	52707	237	0.4496556434629176
Corticopontine_Tract_Occipital_L.nii.gz	26840	0	0.0
Corticopontine_Tract_Occipital_R.nii.gz	26345	4	0.015183146707155058
Corticopontine_Tract_Parietal_L.nii.gz	32772	0	0.0
Corticopontine_Tract_Parietal_R.nii.gz	25441	26	0.1021972406745018
Corticospinal_Tract_L.nii.gz	36695	1	0.002725166916473634
Corticospinal_Tract_R.nii.gz	33863	97	0.28644833594188346
Corticostriatal_Tract_Anterior_L.nii.gz	67475	0	0.0
Corticostriatal_Tract_Anterior_R.nii.gz	69285	10	0.014433138485963774
Corticostriatal_Tract_Posterior_L.nii.gz	51578	11	0.021326922331226492
Corticostriatal_Tract_Posterior_R.nii.gz	51564	15	0.02909006283453572
Corticostriatal_Tract_Superior_L.nii.gz	88287	103	0.11666496766228322
Corticostriatal_Tract_Superior_R.nii.gz	92768	505	0.5443687478440842
Fornix_L.nii.gz	2397	203	8.46892e+15
Fornix_R.nii.gz	2896	202	6.97514e+15
Frontal_Aslant_Tract_L.nii.gz	48840	18	0.036855036855036855
Frontal_Aslant_Tract_R.nii.gz	36454	89	0.24414330388983374
Inferior_Fronto_Occipital_Fasciculus_L.nii.gz	92570	5	0.005401317921572863
Inferior_Fronto_Occipital_Fasciculus_R.nii.gz	90058	0	0.0
Inferior_Longitudinal_Fasciculus_L.nii.gz	83954	21	0.02501369797746385
Inferior_Longitudinal_Fasciculus_R.nii.gz	88772	0	0.0
Middle_Longitudinal_Fasciculus_L.nii.gz	28876	24	0.0831140047097936
Middle_Longitudinal_Fasciculus_R.nii.gz	21327	0	0.0
Optic_Radiation_L.nii.gz	23529	0	0.0
Optic_Radiation_R.nii.gz	21010	0	0.0
Parietal_Aslant_Tract_L.nii.gz	37988	36	0.09476676845319575
Parietal_Aslant_Tract_R.nii.gz	46541	0	0.0
Reticulospinal_Tract_L.nii.gz	80083	0	0.0
Reticulospinal_Tract_R.nii.gz	64141	151	0.23541884286182005
Superior_Longitudinal_Fasciculus1_L.nii.gz	28782	0	0.0
Superior_Longitudinal_Fasciculus1_R.nii.gz	24418	0	0.0
Superior_Longitudinal_Fasciculus2_L.nii.gz	69232	67	0.09677605731453663
Superior_Longitudinal_Fasciculus2_R.nii.gz	90044	5	0.005552840833370352
Superior_Longitudinal_Fasciculus3_L.nii.gz	30536	0	0.0
Superior_Longitudinal_Fasciculus3_R.nii.gz	50343	0	0.0
Thalamic_Radiation_Anterior_L.nii.gz	53164	0	0.0
Thalamic_Radiation_Anterior_R.nii.gz	54727	40	0.07309006523288322
Thalamic_Radiation_Posterior_L.nii.gz	38864	0	0.0
Thalamic_Radiation_Posterior_R.nii.gz	35747	46	0.1286821271715109
Thalamic_Radiation_Superior_L.nii.gz	73671	16	0.021718179473605624
Thalamic_Radiation_Superior_R.nii.gz	93088	504	0.5414231694740461
Uncinate_Fasciculus_L.nii.gz	29368	0	0.0
Uncinate_Fasciculus_R.nii.gz	18292	0	0.0
Vertical_Occipital_Fasciculus_L.nii.gz	22378	0	0.0
Vertical_Occipital_Fasciculus_R.nii.gz	19701	0	0.0

### Sheet: inc_FA_abetaratio
bundle	nvoxel_all	nvoxel_int	percent
Arcuate_Fasciculus_L.nii.gz	84952	0	0.0
Arcuate_Fasciculus_R.nii.gz	47412	0	0.0
Cingulum_Frontal_Parahippocampal_L.nii.gz	18330	12	0.06546644844517185
Cingulum_Frontal_Parahippocampal_R.nii.gz	15661	0	0.0
Cingulum_Frontal_Parietal_L.nii.gz	29722	4	0.013458044546127448
Cingulum_Frontal_Parietal_R.nii.gz	30204	0	0.0
Cingulum_Parahippocampal_L.nii.gz	11017	0	0.0
Cingulum_Parahippocampal_Parietal_L.nii.gz	15852	5	0.03154176129195054
Cingulum_Parahippocampal_Parietal_R.nii.gz	20229	0	0.0
Cingulum_Parahippocampal_R.nii.gz	8287	0	0.0
Cingulum_Rarolfactory_L.nii.gz	8534	0	0.0
Cingulum_Rarolfactory_R.nii.gz	12597	0	0.0
Corpus_Callosum_Body.nii.gz	269484	1305	0.4842588057175936
Corpus_Callosum_Forceps_Major.nii.gz	117410	1874	1.59612e+15
Corpus_Callosum_Forceps_Minor.nii.gz	115178	940	0.8161280800152807
Corpus_Callosum_Tapetum.nii.gz	44230	1925	4.35225e+15
Corticobulbar_Tract_L.nii.gz	14172	0	0.0
Corticobulbar_Tract_R.nii.gz	12846	0	0.0
Corticopontine_Tract_Frontal_L.nii.gz	39532	0	0.0
Corticopontine_Tract_Frontal_R.nii.gz	52707	0	0.0
Corticopontine_Tract_Occipital_L.nii.gz	26840	0	0.0
Corticopontine_Tract_Occipital_R.nii.gz	26345	473	1.79541e+16
Corticopontine_Tract_Parietal_L.nii.gz	32772	0	0.0
Corticopontine_Tract_Parietal_R.nii.gz	25441	91	0.35769034236075625
Corticospinal_Tract_L.nii.gz	36695	0	0.0
Corticospinal_Tract_R.nii.gz	33863	0	0.0
Corticostriatal_Tract_Anterior_L.nii.gz	67475	67	0.09929603556872917
Corticostriatal_Tract_Anterior_R.nii.gz	69285	212	0.30598253590243196
Corticostriatal_Tract_Posterior_L.nii.gz	51578	0	0.0
Corticostriatal_Tract_Posterior_R.nii.gz	51564	585	1.13451e+16
Corticostriatal_Tract_Superior_L.nii.gz	88287	0	0.0
Corticostriatal_Tract_Superior_R.nii.gz	92768	0	0.0
Fornix_L.nii.gz	2397	0	0.0
Fornix_R.nii.gz	2896	0	0.0
Frontal_Aslant_Tract_L.nii.gz	48840	0	0.0
Frontal_Aslant_Tract_R.nii.gz	36454	0	0.0
Inferior_Fronto_Occipital_Fasciculus_L.nii.gz	92570	18	0.01944474451766231
Inferior_Fronto_Occipital_Fasciculus_R.nii.gz	90058	502	0.5574185524883963
Inferior_Longitudinal_Fasciculus_L.nii.gz	83954	0	0.0
Inferior_Longitudinal_Fasciculus_R.nii.gz	88772	590	0.6646239805344027
Middle_Longitudinal_Fasciculus_L.nii.gz	28876	0	0.0
Middle_Longitudinal_Fasciculus_R.nii.gz	21327	2	0.009377784029633797
Optic_Radiation_L.nii.gz	23529	0	0.0
Optic_Radiation_R.nii.gz	21010	413	196573060447406
Parietal_Aslant_Tract_L.nii.gz	37988	0	0.0
Parietal_Aslant_Tract_R.nii.gz	46541	0	0.0
Reticulospinal_Tract_L.nii.gz	80083	30	0.03746113407339885
Reticulospinal_Tract_R.nii.gz	64141	13	0.02026784739869974
Superior_Longitudinal_Fasciculus1_L.nii.gz	28782	0	0.0
Superior_Longitudinal_Fasciculus1_R.nii.gz	24418	0	0.0
Superior_Longitudinal_Fasciculus2_L.nii.gz	69232	0	0.0
Superior_Longitudinal_Fasciculus2_R.nii.gz	90044	1	0.0011105681666740705
Superior_Longitudinal_Fasciculus3_L.nii.gz	30536	0	0.0
Superior_Longitudinal_Fasciculus3_R.nii.gz	50343	0	0.0
Thalamic_Radiation_Anterior_L.nii.gz	53164	44	0.08276277180046648
Thalamic_Radiation_Anterior_R.nii.gz	54727	35	0.06395380707877281
Thalamic_Radiation_Posterior_L.nii.gz	38864	0	0.0
Thalamic_Radiation_Posterior_R.nii.gz	35747	615	1.72042e+16
Thalamic_Radiation_Superior_L.nii.gz	73671	0	0.0
Thalamic_Radiation_Superior_R.nii.gz	93088	46	0.04941560673771056
Uncinate_Fasciculus_L.nii.gz	29368	0	0.0
Uncinate_Fasciculus_R.nii.gz	18292	0	0.0
Vertical_Occipital_Fasciculus_L.nii.gz	22378	0	0.0
Vertical_Occipital_Fasciculus_R.nii.gz	19701	5	0.025379422364346985

### Sheet: dec_FA_ptau217
bundle	nvoxel_all	nvoxel_int	percent
Arcuate_Fasciculus_L.nii.gz	84952	0	0.0
Arcuate_Fasciculus_R.nii.gz	47412	0	0.0
Cingulum_Frontal_Parahippocampal_L.nii.gz	18330	0	0.0
Cingulum_Frontal_Parahippocampal_R.nii.gz	15661	0	0.0
Cingulum_Frontal_Parietal_L.nii.gz	29722	0	0.0
Cingulum_Frontal_Parietal_R.nii.gz	30204	0	0.0
Cingulum_Parahippocampal_L.nii.gz	11017	0	0.0
Cingulum_Parahippocampal_Parietal_L.nii.gz	15852	7	0.04415846580873076
Cingulum_Parahippocampal_Parietal_R.nii.gz	20229	0	0.0
Cingulum_Parahippocampal_R.nii.gz	8287	0	0.0
Cingulum_Rarolfactory_L.nii.gz	8534	0	0.0
Cingulum_Rarolfactory_R.nii.gz	12597	0	0.0
Corpus_Callosum_Body.nii.gz	269484	27	0.010019147704501937
Corpus_Callosum_Forceps_Major.nii.gz	117410	2287	1.94787e+16
Corpus_Callosum_Forceps_Minor.nii.gz	115178	0	0.0
Corpus_Callosum_Tapetum.nii.gz	44230	3919	8.8605e+15
Corticobulbar_Tract_L.nii.gz	14172	0	0.0
Corticobulbar_Tract_R.nii.gz	12846	0	0.0
Corticopontine_Tract_Frontal_L.nii.gz	39532	0	0.0
Corticopontine_Tract_Frontal_R.nii.gz	52707	0	0.0
Corticopontine_Tract_Occipital_L.nii.gz	26840	273	1.01714e+16
Corticopontine_Tract_Occipital_R.nii.gz	26345	244	0.9261719491364586
Corticopontine_Tract_Parietal_L.nii.gz	32772	0	0.0
Corticopontine_Tract_Parietal_R.nii.gz	25441	0	0.0
Corticospinal_Tract_L.nii.gz	36695	0	0.0
Corticospinal_Tract_R.nii.gz	33863	0	0.0
Corticostriatal_Tract_Anterior_L.nii.gz	67475	0	0.0
Corticostriatal_Tract_Anterior_R.nii.gz	69285	0	0.0
Corticostriatal_Tract_Posterior_L.nii.gz	51578	534	1.03533e+15
Corticostriatal_Tract_Posterior_R.nii.gz	51564	298	0.5779225816461097
Corticostriatal_Tract_Superior_L.nii.gz	88287	0	0.0
Corticostriatal_Tract_Superior_R.nii.gz	92768	0	0.0
Fornix_L.nii.gz	2397	39	1.62703e+16
Fornix_R.nii.gz	2896	98	3.38398e+16
Frontal_Aslant_Tract_L.nii.gz	48840	0	0.0
Frontal_Aslant_Tract_R.nii.gz	36454	0	0.0
Inferior_Fronto_Occipital_Fasciculus_L.nii.gz	92570	580	0.6265528789024523
Inferior_Fronto_Occipital_Fasciculus_R.nii.gz	90058	195	0.21652712696262408
Inferior_Longitudinal_Fasciculus_L.nii.gz	83954	60	0.07146770850703957
Inferior_Longitudinal_Fasciculus_R.nii.gz	88772	257	0.2895056999954941
Middle_Longitudinal_Fasciculus_L.nii.gz	28876	0	0.0
Middle_Longitudinal_Fasciculus_R.nii.gz	21327	0	0.0
Optic_Radiation_L.nii.gz	23529	775	3.29381e+15
Optic_Radiation_R.nii.gz	21010	211	1.00428e+16
Parietal_Aslant_Tract_L.nii.gz	37988	0	0.0
Parietal_Aslant_Tract_R.nii.gz	46541	0	0.0
Reticulospinal_Tract_L.nii.gz	80083	0	0.0
Reticulospinal_Tract_R.nii.gz	64141	0	0.0
Superior_Longitudinal_Fasciculus1_L.nii.gz	28782	0	0.0
Superior_Longitudinal_Fasciculus1_R.nii.gz	24418	0	0.0
Superior_Longitudinal_Fasciculus2_L.nii.gz	69232	0	0.0
Superior_Longitudinal_Fasciculus2_R.nii.gz	90044	0	0.0
Superior_Longitudinal_Fasciculus3_L.nii.gz	30536	0	0.0
Superior_Longitudinal_Fasciculus3_R.nii.gz	50343	0	0.0
Thalamic_Radiation_Anterior_L.nii.gz	53164	0	0.0
Thalamic_Radiation_Anterior_R.nii.gz	54727	0	0.0
Thalamic_Radiation_Posterior_L.nii.gz	38864	462	1.18876e+16
Thalamic_Radiation_Posterior_R.nii.gz	35747	374	1.04624e+16
Thalamic_Radiation_Superior_L.nii.gz	73671	0	0.0
Thalamic_Radiation_Superior_R.nii.gz	93088	0	0.0
Uncinate_Fasciculus_L.nii.gz	29368	14	0.04767093435031326
Uncinate_Fasciculus_R.nii.gz	18292	0	0.0
Vertical_Occipital_Fasciculus_L.nii.gz	22378	1	0.004468674591116275
Vertical_Occipital_Fasciculus_R.nii.gz	19701	0	0.0

### Sheet: inc_FA_ptau217
bundle	nvoxel_all	nvoxel_int	percent
Arcuate_Fasciculus_L.nii.gz	84952	0	0.0
Arcuate_Fasciculus_R.nii.gz	47412	0	0.0
Cingulum_Frontal_Parahippocampal_L.nii.gz	18330	4	0.02182214948172395
Cingulum_Frontal_Parahippocampal_R.nii.gz	15661	2058	1.31409e+16
Cingulum_Frontal_Parietal_L.nii.gz	29722	4	0.013458044546127448
Cingulum_Frontal_Parietal_R.nii.gz	30204	2155	7.13482e+15
Cingulum_Parahippocampal_L.nii.gz	11017	0	0.0
Cingulum_Parahippocampal_Parietal_L.nii.gz	15852	0	0.0
Cingulum_Parahippocampal_Parietal_R.nii.gz	20229	0	0.0
Cingulum_Parahippocampal_R.nii.gz	8287	0	0.0
Cingulum_Rarolfactory_L.nii.gz	8534	4	0.04687133817670495
Cingulum_Rarolfactory_R.nii.gz	12597	1631	1.29475e+16
Corpus_Callosum_Body.nii.gz	269484	532	0.19741431773314927
Corpus_Callosum_Forceps_Major.nii.gz	117410	0	0.0
Corpus_Callosum_Forceps_Minor.nii.gz	115178	573	0.4974908402646339
Corpus_Callosum_Tapetum.nii.gz	44230	8	0.018087271082975358
Corticobulbar_Tract_L.nii.gz	14172	0	0.0
Corticobulbar_Tract_R.nii.gz	12846	0	0.0
Corticopontine_Tract_Frontal_L.nii.gz	39532	0	0.0
Corticopontine_Tract_Frontal_R.nii.gz	52707	1	0.001897281196046066
Corticopontine_Tract_Occipital_L.nii.gz	26840	0	0.0
Corticopontine_Tract_Occipital_R.nii.gz	26345	0	0.0
Corticopontine_Tract_Parietal_L.nii.gz	32772	0	0.0
Corticopontine_Tract_Parietal_R.nii.gz	25441	7	0.027514641720058172
Corticospinal_Tract_L.nii.gz	36695	0	0.0
Corticospinal_Tract_R.nii.gz	33863	0	0.0
Corticostriatal_Tract_Anterior_L.nii.gz	67475	30	0.0444609114486847
Corticostriatal_Tract_Anterior_R.nii.gz	69285	70	0.10103196940174641
Corticostriatal_Tract_Posterior_L.nii.gz	51578	0	0.0
Corticostriatal_Tract_Posterior_R.nii.gz	51564	0	0.0
Corticostriatal_Tract_Superior_L.nii.gz	88287	0	0.0
Corticostriatal_Tract_Superior_R.nii.gz	92768	0	0.0
Fornix_L.nii.gz	2397	185	7.71798e+15
Fornix_R.nii.gz	2896	204	7.0442e+15
Frontal_Aslant_Tract_L.nii.gz	48840	0	0.0
Frontal_Aslant_Tract_R.nii.gz	36454	0	0.0
Inferior_Fronto_Occipital_Fasciculus_L.nii.gz	92570	0	0.0
Inferior_Fronto_Occipital_Fasciculus_R.nii.gz	90058	0	0.0
Inferior_Longitudinal_Fasciculus_L.nii.gz	83954	0	0.0
Inferior_Longitudinal_Fasciculus_R.nii.gz	88772	0	0.0
Middle_Longitudinal_Fasciculus_L.nii.gz	28876	0	0.0
Middle_Longitudinal_Fasciculus_R.nii.gz	21327	0	0.0
Optic_Radiation_L.nii.gz	23529	0	0.0
Optic_Radiation_R.nii.gz	21010	0	0.0
Parietal_Aslant_Tract_L.nii.gz	37988	0	0.0
Parietal_Aslant_Tract_R.nii.gz	46541	0	0.0
Reticulospinal_Tract_L.nii.gz	80083	19	0.023725384913152604
Reticulospinal_Tract_R.nii.gz	64141	192	0.29934051542695
Superior_Longitudinal_Fasciculus1_L.nii.gz	28782	162	0.5628517823639775
Superior_Longitudinal_Fasciculus1_R.nii.gz	24418	616	2.52273e+16
Superior_Longitudinal_Fasciculus2_L.nii.gz	69232	0	0.0
Superior_Longitudinal_Fasciculus2_R.nii.gz	90044	0	0.0
Superior_Longitudinal_Fasciculus3_L.nii.gz	30536	0	0.0
Superior_Longitudinal_Fasciculus3_R.nii.gz	50343	0	0.0
Thalamic_Radiation_Anterior_L.nii.gz	53164	31	0.058310134677601384
Thalamic_Radiation_Anterior_R.nii.gz	54727	37	0.06760831034041698
Thalamic_Radiation_Posterior_L.nii.gz	38864	90	0.23157678056813505
Thalamic_Radiation_Posterior_R.nii.gz	35747	12	0.0335692505664811
Thalamic_Radiation_Superior_L.nii.gz	73671	100	0.13573862171003515
Thalamic_Radiation_Superior_R.nii.gz	93088	124	0.13320728772774149
Uncinate_Fasciculus_L.nii.gz	29368	0	0.0
Uncinate_Fasciculus_R.nii.gz	18292	0	0.0
Vertical_Occipital_Fasciculus_L.nii.gz	22378	0	0.0
Vertical_Occipital_Fasciculus_R.nii.gz	19701	0	0.0

### Sheet: dec_FA_gfap
bundle	nvoxel_all	nvoxel_int	percent
Arcuate_Fasciculus_L.nii.gz	84952	0	0.0
Arcuate_Fasciculus_R.nii.gz	47412	4	0.008436682696363789
Cingulum_Frontal_Parahippocampal_L.nii.gz	18330	84	0.4582651391162029
Cingulum_Frontal_Parahippocampal_R.nii.gz	15661	0	0.0
Cingulum_Frontal_Parietal_L.nii.gz	29722	399	1.34244e+16
Cingulum_Frontal_Parietal_R.nii.gz	30204	0	0.0
Cingulum_Parahippocampal_L.nii.gz	11017	0	0.0
Cingulum_Parahippocampal_Parietal_L.nii.gz	15852	464	2.92708e+16
Cingulum_Parahippocampal_Parietal_R.nii.gz	20229	1	0.004943398091848337
Cingulum_Parahippocampal_R.nii.gz	8287	0	0.0
Cingulum_Rarolfactory_L.nii.gz	8534	4	0.04687133817670495
Cingulum_Rarolfactory_R.nii.gz	12597	0	0.0
Corpus_Callosum_Body.nii.gz	269484	2529	0.9384601683216814
Corpus_Callosum_Forceps_Major.nii.gz	117410	3471	2.95631e+15
Corpus_Callosum_Forceps_Minor.nii.gz	115178	567	0.4922815120943236
Corpus_Callosum_Tapetum.nii.gz	44230	5424	1.22632e+16
Corticobulbar_Tract_L.nii.gz	14172	0	0.0
Corticobulbar_Tract_R.nii.gz	12846	0	0.0
Corticopontine_Tract_Frontal_L.nii.gz	39532	0	0.0
Corticopontine_Tract_Frontal_R.nii.gz	52707	0	0.0
Corticopontine_Tract_Occipital_L.nii.gz	26840	202	0.7526080476900149
Corticopontine_Tract_Occipital_R.nii.gz	26345	788	2.99108e+16
Corticopontine_Tract_Parietal_L.nii.gz	32772	202	0.6163798364457465
Corticopontine_Tract_Parietal_R.nii.gz	25441	402	1.58013e+16
Corticospinal_Tract_L.nii.gz	36695	0	0.0
Corticospinal_Tract_R.nii.gz	33863	965	2.84972e+16
Corticostriatal_Tract_Anterior_L.nii.gz	67475	128	0.18969988884772138
Corticostriatal_Tract_Anterior_R.nii.gz	69285	115	0.16598109258858337
Corticostriatal_Tract_Posterior_L.nii.gz	51578	453	0.8782814378223274
Corticostriatal_Tract_Posterior_R.nii.gz	51564	1002	1.94322e+16
Corticostriatal_Tract_Superior_L.nii.gz	88287	98	0.11100161971751221
Corticostriatal_Tract_Superior_R.nii.gz	92768	988	1.06502e+16
Fornix_L.nii.gz	2397	124	5.17313e+15
Fornix_R.nii.gz	2896	4	0.13812154696132595
Frontal_Aslant_Tract_L.nii.gz	48840	0	0.0
Frontal_Aslant_Tract_R.nii.gz	36454	0	0.0
Inferior_Fronto_Occipital_Fasciculus_L.nii.gz	92570	265	0.2862698498433618
Inferior_Fronto_Occipital_Fasciculus_R.nii.gz	90058	858	0.952719358635546
Inferior_Longitudinal_Fasciculus_L.nii.gz	83954	52	0.06193868070610096
Inferior_Longitudinal_Fasciculus_R.nii.gz	88772	933	1.05101e+15
Middle_Longitudinal_Fasciculus_L.nii.gz	28876	16	0.055409336473195736
Middle_Longitudinal_Fasciculus_R.nii.gz	21327	28	0.13128897641487317
Optic_Radiation_L.nii.gz	23529	791	3.36181e+16
Optic_Radiation_R.nii.gz	21010	689	3.27939e+15
Parietal_Aslant_Tract_L.nii.gz	37988	0	0.0
Parietal_Aslant_Tract_R.nii.gz	46541	0	0.0
Reticulospinal_Tract_L.nii.gz	80083	12	0.014984453629359538
Reticulospinal_Tract_R.nii.gz	64141	0	0.0
Superior_Longitudinal_Fasciculus1_L.nii.gz	28782	269	0.9346119102216663
Superior_Longitudinal_Fasciculus1_R.nii.gz	24418	0	0.0
Superior_Longitudinal_Fasciculus2_L.nii.gz	69232	0	0.0
Superior_Longitudinal_Fasciculus2_R.nii.gz	90044	119	0.1321576118342144
Superior_Longitudinal_Fasciculus3_L.nii.gz	30536	0	0.0
Superior_Longitudinal_Fasciculus3_R.nii.gz	50343	0	0.0
Thalamic_Radiation_Anterior_L.nii.gz	53164	115	0.2163117899330374
Thalamic_Radiation_Anterior_R.nii.gz	54727	3	0.005481754892466242
Thalamic_Radiation_Posterior_L.nii.gz	38864	1940	4.99177e+15
Thalamic_Radiation_Posterior_R.nii.gz	35747	1016	2.8422e+16
Thalamic_Radiation_Superior_L.nii.gz	73671	845	1.14699e+15
Thalamic_Radiation_Superior_R.nii.gz	93088	1033	1.1097e+16
Uncinate_Fasciculus_L.nii.gz	29368	0	0.0
Uncinate_Fasciculus_R.nii.gz	18292	0	0.0
Vertical_Occipital_Fasciculus_L.nii.gz	22378	2	0.00893734918223255
Vertical_Occipital_Fasciculus_R.nii.gz	19701	0	0.0

### Sheet: inc_FA_gfap
bundle	nvoxel_all	nvoxel_int	percent
Arcuate_Fasciculus_L.nii.gz	84952	0	0.0
Arcuate_Fasciculus_R.nii.gz	47412	0	0.0
Cingulum_Frontal_Parahippocampal_L.nii.gz	18330	0	0.0
Cingulum_Frontal_Parahippocampal_R.nii.gz	15661	2185	1.39519e+15
Cingulum_Frontal_Parietal_L.nii.gz	29722	0	0.0
Cingulum_Frontal_Parietal_R.nii.gz	30204	2221	7.35333e+15
Cingulum_Parahippocampal_L.nii.gz	11017	0	0.0
Cingulum_Parahippocampal_Parietal_L.nii.gz	15852	0	0.0
Cingulum_Parahippocampal_Parietal_R.nii.gz	20229	0	0.0
Cingulum_Parahippocampal_R.nii.gz	8287	0	0.0
Cingulum_Rarolfactory_L.nii.gz	8534	0	0.0
Cingulum_Rarolfactory_R.nii.gz	12597	2133	1.69326e+16
Corpus_Callosum_Body.nii.gz	269484	1083	0.40187914681391107
Corpus_Callosum_Forceps_Major.nii.gz	117410	70	0.05962013457116089
Corpus_Callosum_Forceps_Minor.nii.gz	115178	347	0.3012728125162792
Corpus_Callosum_Tapetum.nii.gz	44230	507	1.14628e+15
Corticobulbar_Tract_L.nii.gz	14172	0	0.0
Corticobulbar_Tract_R.nii.gz	12846	0	0.0
Corticopontine_Tract_Frontal_L.nii.gz	39532	0	0.0
Corticopontine_Tract_Frontal_R.nii.gz	52707	2	0.003794562392092132
Corticopontine_Tract_Occipital_L.nii.gz	26840	0	0.0
Corticopontine_Tract_Occipital_R.nii.gz	26345	0	0.0
Corticopontine_Tract_Parietal_L.nii.gz	32772	0	0.0
Corticopontine_Tract_Parietal_R.nii.gz	25441	0	0.0
Corticospinal_Tract_L.nii.gz	36695	0	0.0
Corticospinal_Tract_R.nii.gz	33863	12	0.03543690753920208
Corticostriatal_Tract_Anterior_L.nii.gz	67475	0	0.0
Corticostriatal_Tract_Anterior_R.nii.gz	69285	0	0.0
Corticostriatal_Tract_Posterior_L.nii.gz	51578	0	0.0
Corticostriatal_Tract_Posterior_R.nii.gz	51564	0	0.0
Corticostriatal_Tract_Superior_L.nii.gz	88287	0	0.0
Corticostriatal_Tract_Superior_R.nii.gz	92768	37	0.03988444291134874
Fornix_L.nii.gz	2397	9	0.37546933667083854
Fornix_R.nii.gz	2896	13	0.4488950276243094
Frontal_Aslant_Tract_L.nii.gz	48840	0	0.0
Frontal_Aslant_Tract_R.nii.gz	36454	0	0.0
Inferior_Fronto_Occipital_Fasciculus_L.nii.gz	92570	0	0.0
Inferior_Fronto_Occipital_Fasciculus_R.nii.gz	90058	0	0.0
Inferior_Longitudinal_Fasciculus_L.nii.gz	83954	0	0.0
Inferior_Longitudinal_Fasciculus_R.nii.gz	88772	0	0.0
Middle_Longitudinal_Fasciculus_L.nii.gz	28876	0	0.0
Middle_Longitudinal_Fasciculus_R.nii.gz	21327	0	0.0
Optic_Radiation_L.nii.gz	23529	0	0.0
Optic_Radiation_R.nii.gz	21010	0	0.0
Parietal_Aslant_Tract_L.nii.gz	37988	0	0.0
Parietal_Aslant_Tract_R.nii.gz	46541	0	0.0
Reticulospinal_Tract_L.nii.gz	80083	0	0.0
Reticulospinal_Tract_R.nii.gz	64141	0	0.0
Superior_Longitudinal_Fasciculus1_L.nii.gz	28782	0	0.0
Superior_Longitudinal_Fasciculus1_R.nii.gz	24418	471	1.9289e+16
Superior_Longitudinal_Fasciculus2_L.nii.gz	69232	0	0.0
Superior_Longitudinal_Fasciculus2_R.nii.gz	90044	0	0.0
Superior_Longitudinal_Fasciculus3_L.nii.gz	30536	0	0.0
Superior_Longitudinal_Fasciculus3_R.nii.gz	50343	0	0.0
Thalamic_Radiation_Anterior_L.nii.gz	53164	0	0.0
Thalamic_Radiation_Anterior_R.nii.gz	54727	0	0.0
Thalamic_Radiation_Posterior_L.nii.gz	38864	0	0.0
Thalamic_Radiation_Posterior_R.nii.gz	35747	9	0.025176937924860827
Thalamic_Radiation_Superior_L.nii.gz	73671	0	0.0
Thalamic_Radiation_Superior_R.nii.gz	93088	31	0.03330182193193537
Uncinate_Fasciculus_L.nii.gz	29368	0	0.0
Uncinate_Fasciculus_R.nii.gz	18292	0	0.0
Vertical_Occipital_Fasciculus_L.nii.gz	22378	0	0.0
Vertical_Occipital_Fasciculus_R.nii.gz	19701	0	0.0

### Sheet: dec_FA_nfl
bundle	nvoxel_all	nvoxel_int	percent
Arcuate_Fasciculus_L.nii.gz	84952	0	0.0
Arcuate_Fasciculus_R.nii.gz	47412	0	0.0
Cingulum_Frontal_Parahippocampal_L.nii.gz	18330	15	0.08183306055646482
Cingulum_Frontal_Parahippocampal_R.nii.gz	15661	0	0.0
Cingulum_Frontal_Parietal_L.nii.gz	29722	8	0.026916089092254895
Cingulum_Frontal_Parietal_R.nii.gz	30204	0	0.0
Cingulum_Parahippocampal_L.nii.gz	11017	0	0.0
Cingulum_Parahippocampal_Parietal_L.nii.gz	15852	16	0.10093363613424174
Cingulum_Parahippocampal_Parietal_R.nii.gz	20229	0	0.0
Cingulum_Parahippocampal_R.nii.gz	8287	0	0.0
Cingulum_Rarolfactory_L.nii.gz	8534	33	0.38668853995781577
Cingulum_Rarolfactory_R.nii.gz	12597	0	0.0
Corpus_Callosum_Body.nii.gz	269484	819	0.3039141470365588
Corpus_Callosum_Forceps_Major.nii.gz	117410	1669	1.42151e+16
Corpus_Callosum_Forceps_Minor.nii.gz	115178	1205	1.04621e+16
Corpus_Callosum_Tapetum.nii.gz	44230	1788	4.04251e+15
Corticobulbar_Tract_L.nii.gz	14172	0	0.0
Corticobulbar_Tract_R.nii.gz	12846	0	0.0
Corticopontine_Tract_Frontal_L.nii.gz	39532	0	0.0
Corticopontine_Tract_Frontal_R.nii.gz	52707	0	0.0
Corticopontine_Tract_Occipital_L.nii.gz	26840	0	0.0
Corticopontine_Tract_Occipital_R.nii.gz	26345	239	0.9071930157525147
Corticopontine_Tract_Parietal_L.nii.gz	32772	1	0.0030513853289393386
Corticopontine_Tract_Parietal_R.nii.gz	25441	86	0.338037026846429
Corticospinal_Tract_L.nii.gz	36695	0	0.0
Corticospinal_Tract_R.nii.gz	33863	0	0.0
Corticostriatal_Tract_Anterior_L.nii.gz	67475	80	0.11856243052982586
Corticostriatal_Tract_Anterior_R.nii.gz	69285	232	0.3348488128743595
Corticostriatal_Tract_Posterior_L.nii.gz	51578	2	0.0038776222420411803
Corticostriatal_Tract_Posterior_R.nii.gz	51564	331	0.6419207198820883
Corticostriatal_Tract_Superior_L.nii.gz	88287	0	0.0
Corticostriatal_Tract_Superior_R.nii.gz	92768	0	0.0
Fornix_L.nii.gz	2397	0	0.0
Fornix_R.nii.gz	2896	0	0.0
Frontal_Aslant_Tract_L.nii.gz	48840	0	0.0
Frontal_Aslant_Tract_R.nii.gz	36454	0	0.0
Inferior_Fronto_Occipital_Fasciculus_L.nii.gz	92570	13	0.014043426596089446
Inferior_Fronto_Occipital_Fasciculus_R.nii.gz	90058	163	0.18099447023029602
Inferior_Longitudinal_Fasciculus_L.nii.gz	83954	0	0.0
Inferior_Longitudinal_Fasciculus_R.nii.gz	88772	217	0.24444644707790744
Middle_Longitudinal_Fasciculus_L.nii.gz	28876	0	0.0
Middle_Longitudinal_Fasciculus_R.nii.gz	21327	2	0.009377784029633797
Optic_Radiation_L.nii.gz	23529	0	0.0
Optic_Radiation_R.nii.gz	21010	157	0.7472632079961923
Parietal_Aslant_Tract_L.nii.gz	37988	0	0.0
Parietal_Aslant_Tract_R.nii.gz	46541	0	0.0
Reticulospinal_Tract_L.nii.gz	80083	14	0.01748186256758613
Reticulospinal_Tract_R.nii.gz	64141	3	0.004677195553546094
Superior_Longitudinal_Fasciculus1_L.nii.gz	28782	0	0.0
Superior_Longitudinal_Fasciculus1_R.nii.gz	24418	0	0.0
Superior_Longitudinal_Fasciculus2_L.nii.gz	69232	0	0.0
Superior_Longitudinal_Fasciculus2_R.nii.gz	90044	0	0.0
Superior_Longitudinal_Fasciculus3_L.nii.gz	30536	0	0.0
Superior_Longitudinal_Fasciculus3_R.nii.gz	50343	0	0.0
Thalamic_Radiation_Anterior_L.nii.gz	53164	32	0.06019110676397562
Thalamic_Radiation_Anterior_R.nii.gz	54727	21	0.038372284247263695
Thalamic_Radiation_Posterior_L.nii.gz	38864	12	0.03087690407575134
Thalamic_Radiation_Posterior_R.nii.gz	35747	367	1.02666e+16
Thalamic_Radiation_Superior_L.nii.gz	73671	0	0.0
Thalamic_Radiation_Superior_R.nii.gz	93088	43	0.046192849776555515
Uncinate_Fasciculus_L.nii.gz	29368	0	0.0
Uncinate_Fasciculus_R.nii.gz	18292	0	0.0
Vertical_Occipital_Fasciculus_L.nii.gz	22378	0	0.0
Vertical_Occipital_Fasciculus_R.nii.gz	19701	0	0.0

### Sheet: inc_FA_nfl
bundle	nvoxel_all	nvoxel_int	percent
Arcuate_Fasciculus_L.nii.gz	84952	0	0.0
Arcuate_Fasciculus_R.nii.gz	47412	0	0.0
Cingulum_Frontal_Parahippocampal_L.nii.gz	18330	394	2.14948e+15
Cingulum_Frontal_Parahippocampal_R.nii.gz	15661	1120	7.15152e+15
Cingulum_Frontal_Parietal_L.nii.gz	29722	699	2.35179e+16
Cingulum_Frontal_Parietal_R.nii.gz	30204	1104	3.65515e+16
Cingulum_Parahippocampal_L.nii.gz	11017	0	0.0
Cingulum_Parahippocampal_Parietal_L.nii.gz	15852	0	0.0
Cingulum_Parahippocampal_Parietal_R.nii.gz	20229	0	0.0
Cingulum_Parahippocampal_R.nii.gz	8287	0	0.0
Cingulum_Rarolfactory_L.nii.gz	8534	758	8.88212e+15
Cingulum_Rarolfactory_R.nii.gz	12597	1010	801778201159006
Corpus_Callosum_Body.nii.gz	269484	2602	0.9655489750782977
Corpus_Callosum_Forceps_Major.nii.gz	117410	190	0.16182607955029382
Corpus_Callosum_Forceps_Minor.nii.gz	115178	121	0.10505478476792443
Corpus_Callosum_Tapetum.nii.gz	44230	1425	3.2218e+16
Corticobulbar_Tract_L.nii.gz	14172	0	0.0
Corticobulbar_Tract_R.nii.gz	12846	1	0.007784524365561264
Corticopontine_Tract_Frontal_L.nii.gz	39532	0	0.0
Corticopontine_Tract_Frontal_R.nii.gz	52707	49	0.09296677860625724
Corticopontine_Tract_Occipital_L.nii.gz	26840	61	0.22727272727272727
Corticopontine_Tract_Occipital_R.nii.gz	26345	0	0.0
Corticopontine_Tract_Parietal_L.nii.gz	32772	0	0.0
Corticopontine_Tract_Parietal_R.nii.gz	25441	28	0.11005856688023269
Corticospinal_Tract_L.nii.gz	36695	0	0.0
Corticospinal_Tract_R.nii.gz	33863	39	0.11516994950240675
Corticostriatal_Tract_Anterior_L.nii.gz	67475	56	0.08299370137087811
Corticostriatal_Tract_Anterior_R.nii.gz	69285	0	0.0
Corticostriatal_Tract_Posterior_L.nii.gz	51578	28	0.05428671138857652
Corticostriatal_Tract_Posterior_R.nii.gz	51564	0	0.0
Corticostriatal_Tract_Superior_L.nii.gz	88287	21	0.02378606136803833
Corticostriatal_Tract_Superior_R.nii.gz	92768	141	0.15199206622973438
Fornix_L.nii.gz	2397	37	1.5436e+15
Fornix_R.nii.gz	2896	137	4.73066e+15
Frontal_Aslant_Tract_L.nii.gz	48840	0	0.0
Frontal_Aslant_Tract_R.nii.gz	36454	11	0.030175015087507546
Inferior_Fronto_Occipital_Fasciculus_L.nii.gz	92570	132	0.1425947931295236
Inferior_Fronto_Occipital_Fasciculus_R.nii.gz	90058	0	0.0
Inferior_Longitudinal_Fasciculus_L.nii.gz	83954	19	0.022631441027229197
Inferior_Longitudinal_Fasciculus_R.nii.gz	88772	0	0.0
Middle_Longitudinal_Fasciculus_L.nii.gz	28876	0	0.0
Middle_Longitudinal_Fasciculus_R.nii.gz	21327	0	0.0
Optic_Radiation_L.nii.gz	23529	29	0.12325215691274596
Optic_Radiation_R.nii.gz	21010	0	0.0
Parietal_Aslant_Tract_L.nii.gz	37988	0	0.0
Parietal_Aslant_Tract_R.nii.gz	46541	0	0.0
Reticulospinal_Tract_L.nii.gz	80083	0	0.0
Reticulospinal_Tract_R.nii.gz	64141	11	0.017149717029669012
Superior_Longitudinal_Fasciculus1_L.nii.gz	28782	11	0.03821833090125773
Superior_Longitudinal_Fasciculus1_R.nii.gz	24418	210	0.860021295765419
Superior_Longitudinal_Fasciculus2_L.nii.gz	69232	0	0.0
Superior_Longitudinal_Fasciculus2_R.nii.gz	90044	0	0.0
Superior_Longitudinal_Fasciculus3_L.nii.gz	30536	0	0.0
Superior_Longitudinal_Fasciculus3_R.nii.gz	50343	0	0.0
Thalamic_Radiation_Anterior_L.nii.gz	53164	92	0.1730494319464299
Thalamic_Radiation_Anterior_R.nii.gz	54727	3	0.005481754892466242
Thalamic_Radiation_Posterior_L.nii.gz	38864	25	0.06432688349114862
Thalamic_Radiation_Posterior_R.nii.gz	35747	64	0.17903600302123254
Thalamic_Radiation_Superior_L.nii.gz	73671	16	0.021718179473605624
Thalamic_Radiation_Superior_R.nii.gz	93088	286	0.3072361636301134
Uncinate_Fasciculus_L.nii.gz	29368	0	0.0
Uncinate_Fasciculus_R.nii.gz	18292	0	0.0
Vertical_Occipital_Fasciculus_L.nii.gz	22378	0	0.0
Vertical_Occipital_Fasciculus_R.nii.gz	19701	0	0.0
