## Supplemental tables and script for "Associations between Fractional Anisotropy in White Matter Bundles and AT(N) Plasma Biomarkers in Individuals with Cognitive Complaints without dementia": S5_symmetry_FA_table.xlsx

### Sheet: Sheet1
Title: Associations between Fractional Anisotropy in White Matter Bundles and AT(N) Plasma Biomarkers in Individuals with Cognitive Complaints without dementia
Supplementary Material S5: Symmetry analysis of fractional anisotropy per anatomical tract based on HCP 1065 white matter atlas. Comparison and Effect Size between left and right hemispheres were performed according to the values indicated in the 'Test' and 'Effect Size' columns
Tract	n	FA Left (M ± DE)	FA Right (M ± DE)	Difference (R−L)	Test	Statistics	p	p (FDR-BH)	Sig.	Effect size
Parahippocampal cingulum	124	0.276 ± 0.037	0.328 ± 0.039	0.0518	paired t	15.675	<0.001	<0.001	***	1.408 (Cohen's dz)
Cerebellum	124	0.206 ± 0.021	0.182 ± 0.016	-0.0237	paired t	-13.436	<0.001	<0.001	***	-1.207 (Cohen's dz)
Superior corticostriatal	124	0.390 ± 0.031	0.363 ± 0.030	-0.0265	paired t	-10.963	<0.001	<0.001	***	-0.985 (Cohen's dz)
Parahippocampal parietal cingulum	122	0.346 ± 0.039	0.375 ± 0.045	0.0287	paired t	7.733	<0.001	<0.001	***	0.700 (Cohen's dz)
Uncinate fasc	124	0.373 ± 0.033	0.388 ± 0.029	0.0149	Wilcoxon	1278	<0.001	<0.001	***	0.670 (r (rank-biserial))
Oblique parietal tract	123	0.358 ± 0.038	0.379 ± 0.030	0.0206	paired t	6.778	<0.001	<0.001	***	0.611 (Cohen's dz)
Anterior thalamic rad	124	0.331 ± 0.037	0.349 ± 0.035	0.018	Wilcoxon	1412	<0.001	<0.001	***	0.636 (r (rank-biserial))
Extreme Capsule	113	0.371 ± 0.033	0.391 ± 0.030	0.0201	Wilcoxon	1169	<0.001	<0.001	***	0.637 (r (rank-biserial))
Arched fascicle	124	0.426 ± 0.036	0.399 ± 0.048	-0.027	Wilcoxon	1527	<0.001	<0.001	***	-0.606 (r (rank-biserial))
Anterior oblique tract	124	0.367 ± 0.032	0.377 ± 0.029	0.0104	paired t	4.545	<0.001	<0.001	***	0.408 (Cohen's dz)
Anterior corticostriatal	124	0.337 ± 0.027	0.344 ± 0.026	0.0074	paired t	4.461	<0.001	<0.001	***	0.401 (Cohen's dz)
Frontal corticopontine	122	0.485 ± 0.032	0.474 ± 0.032	-0.011	Wilcoxon	2131.5	<0.001	<0.001	***	-0.432 (r (rank-biserial))
Superior longitudinal II	124	0.391 ± 0.030	0.400 ± 0.027	0.0088	paired t	4.261	<0.001	<0.001	***	0.383 (Cohen's dz)
Paraolfactory cingulum	123	0.389 ± 0.075	0.369 ± 0.061	-0.0209	paired t	-3.348	0.001	0.003	**	-0.302 (Cohen's dz)
Parahippocampal frontal cingulum	86	0.430 ± 0.064	0.450 ± 0.043	0.02	paired t	3.348	0.001	0.003	**	0.361 (Cohen's dz)
Inferior Fronto-occipital.	121	0.442 ± 0.031	0.434 ± 0.033	-0.0081	paired t	-3.219	0.002	0.004	**	-0.293 (Cohen's dz)
Vertical occipital	101	0.355 ± 0.036	0.343 ± 0.038	-0.0121	paired t	-3.182	0.002	0.004	**	-0.317 (Cohen's dz)
Superior longitudinal III	124	0.379 ± 0.041	0.388 ± 0.030	0.009	paired t	2.857	0.005	0.010	*	0.257 (Cohen's dz)
Inferior longitudinal	124	0.421 ± 0.032	0.416 ± 0.031	-0.0045	Wilcoxon	2801	0.007	0.014	*	-0.277 (r (rank-biserial))
Fronto parietal cingulum	124	0.434 ± 0.044	0.427 ± 0.046	-0.0072	Wilcoxon	3016	0.032	0.056	ns	-0.222 (r (rank-biserial))
dentatorubrothalamic tract	120	0.454 ± 0.040	0.446 ± 0.032	-0.008	paired t	-2.158	0.033	0.056	ns	-0.197 (Cohen's dz)
Reticular tract	124	0.449 ± 0.028	0.444 ± 0.024	-0.0049	paired t	-2.067	0.041	0.067	ns	-0.186 (Cohen's dz)
Superior longitudinal I	123	0.410 ± 0.042	0.418 ± 0.030	0.0073	Wilcoxon	3089	0.068	0.106	ns	0.190 (r (rank-biserial))
Corticospinal tract	124	0.472 ± 0.021	0.470 ± 0.026	-0.0027	Wilcoxon	3304	0.154	0.232	ns	-0.147 (r (rank-biserial))
medial lemniscus tract	116	0.447 ± 0.035	0.452 ± 0.040	0.0052	paired t	1.304	0.195	0.280	ns	0.121 (Cohen's dz)
Optic radiation	106	0.393 ± 0.052	0.387 ± 0.053	-0.0062	paired t	-1.141	0.256	0.355	ns	-0.111 (Cohen's dz)
Corticobulbar tract	52	0.465 ± 0.032	0.469 ± 0.027	0.0043	paired t	0.948	0.348	0.464	ns	0.131 (Cohen's dz)
Acoustic radiation	57	0.389 ± 0.061	0.398 ± 0.062	0.0085	paired t	0.703	0.485	0.602	ns	0.093 (Cohen's dz)
inferior cerebellar peduncle	124	0.323 ± 0.028	0.326 ± 0.032	0.0022	paired t	0.724	0.470	0.602	ns	0.065 (Cohen's dz)
Posterior thalamic radiation	123	0.405 ± 0.040	0.405 ± 0.031	-0.0005	Wilcoxon	3616	0.619	0.743	ns	-0.052 (r (rank-biserial))
Superior thalamic radiation	123	0.405 ± 0.030	0.404 ± 0.027	-0.0009	paired t	-0.339	0.735	0.854	ns	-0.031 (Cohen's dz)
Posterior corticostriatal	124	0.420 ± 0.037	0.422 ± 0.032	0.0014	Wilcoxon	3819	0.889	0.938	ns	0.014 (r (rank-biserial))
Fornix	104	0.260 ± 0.038	0.262 ± 0.042	0.0016	Wilcoxon	2684	0.881	0.938	ns	-0.017 (r (rank-biserial))
Occipital corticopontine	104	0.453 ± 0.031	0.453 ± 0.039	0.0001	Wilcoxon	2696	0.912	0.938	ns	-0.012 (r (rank-biserial))
Parietal corticopontine	122	0.472 ± 0.032	0.470 ± 0.040	-0.0018	Wilcoxon	3677	0.849	0.938	ns	-0.020 (r (rank-biserial))
medial longitudinal tract	103	0.396 ± 0.033	0.397 ± 0.028	0.0015	Wilcoxon	2665	0.966	0.966	ns	-0.005 (r (rank-biserial))
