## Supplemental tables and script for "Associations between Fractional Anisotropy in White Matter Bundles and AT(N) Plasma Biomarkers in Individuals with Cognitive Complaints without dementia": S6_biomarker_comparisions_included_excluded.xlsx

### Sheet: Sheet1
Title: Associations between Fractional Anisotropy in White Matter Bundles and AT(N) Plasma Biomarkers in Individuals with Cognitive Complaints without dementia
Supplementary Material S6: Comparisons in AT(N) plasma biomarker concentrations between the participants included and excluded from the WMH-adjusted analyses, according to Fazekas score (excluded: Fazekas > 2). Statistical tests used for comparisons are individualized for each biomarker, depending of variable distribution.
biomarker	n_included	n_excluded	descriptive_included	descriptive_excluded	shapiro_p_included	shapiro_p_excluded	normality_result	levene_p	test	statistics	p_value	size effect type	size effect	p_adj_FDR	significance_FDR
Abeta42	110	7	6.49 ± 1.77	6.53 ± 1.99	0.2237	0.1807	TRUE	0.8195	t-Student	-0.0551	0.9562	Cohen's d	-0.021	0.977	FALSE
Abeta40	109	7	104.90 [94.71-120.35]	109.96 [101.03-129.47]	0.0027	0.5437	FALSE		Mann-Whitney U	315	0.4523	r (rango-biserial)	0.174	0.977	FALSE
GFAP	109	7	124.79 [93.50-170.62]	124.35 [88.18-153.80]	0	0.0496	FALSE		Mann-Whitney U	394	0.8917	r (rango-biserial)	-0.033	0.977	FALSE
Nfl	110	7	27.99 [20.64-34.54]	23.91 [22.78-30.12]	0	0.004	FALSE		Mann-Whitney U	415	0.74	r (rango-biserial)	-0.078	0.977	FALSE
ptau217	115	9	0.17 [0.13-0.29]	0.18 [0.12-0.31]	0	0.0188	FALSE		Mann-Whitney U	521	0.977	r (rango-biserial)	-0.007	0.977	FALSE
Abetaratio	109	7	0.06 [0.06-0.07]	0.06 [0.05-0.06]	0	0.7315	FALSE		Mann-Whitney U	520	0.1109	r (rango-biserial)	-0.363	0.6651	FALSE
