## Supplemental tables and script for "Associations between Fractional Anisotropy in White Matter Bundles and AT(N) Plasma Biomarkers in Individuals with Cognitive Complaints without dementia": S7_wmh_corrected_analysis_HCP_identification.xls

### Sheet: tracts_relac_inv_FA_abeta42
Title: Associations between Fractional Anisotropy in White Matter Bundles and AT(N) Plasma Biomarkers in Individuals with Cognitive Complaints without dementia
Supplementary Material S7: Anatomical identification of tracts with associations between FA vs AT(N) plasma biomarkers in the primary analysis corrected by age, education and TIV-normalized WMH burden. Identification was based on HCP 1065 white matter atlas.
dec = inverse associations
Inc = direct associations
bundle	nvoxel_all	nvoxel_int	percent
Fornix_L.nii.gz	2397	362	15.1022
Fornix_R.nii.gz	2896	181	6.25
Thalamic_Radiation_Posterior_L.nii.gz	38864	1163	2.99249
Corpus_Callosum_Tapetum.nii.gz	44230	1032	2.33326
Thalamic_Radiation_Posterior_R.nii.gz	35747	720	2.01416
Optic_Radiation_R.nii.gz	21010	329	1.56592
Thalamic_Radiation_Superior_L.nii.gz	73671	958	1.30038
Optic_Radiation_L.nii.gz	23529	264	1.12202
Thalamic_Radiation_Superior_R.nii.gz	93088	994	1.06781
Thalamic_Radiation_Anterior_L.nii.gz	53164	430	0.808818
Thalamic_Radiation_Anterior_R.nii.gz	54727	365	0.666947
Corticopontine_Tract_Parietal_L.nii.gz	32772	145	0.442451
Corticostriatal_Tract_Anterior_L.nii.gz	67475	170	0.251945
Corticostriatal_Tract_Posterior_R.nii.gz	51564	108	0.209448
Corticopontine_Tract_Parietal_R.nii.gz	25441	50	0.196533
Corticopontine_Tract_Occipital_R.nii.gz	26345	47	0.178402
Corticostriatal_Tract_Posterior_L.nii.gz	51578	47	0.0911241
Reticulospinal_Tract_R.nii.gz	64141	41	0.0639217
Corticopontine_Tract_Occipital_L.nii.gz	26840	14	0.052161
Corticostriatal_Tract_Superior_L.nii.gz	88287	27	0.0305821
Corpus_Callosum_Body.nii.gz	269484	71	0.0263466
Inferior_Fronto_Occipital_Fasciculus_R.nii.gz	90058	17	0.0188767
Corticostriatal_Tract_Anterior_R.nii.gz	69285	10	0.0144331
Inferior_Longitudinal_Fasciculus_R.nii.gz	88772	10	0.0112648
Corticopontine_Tract_Frontal_R.nii.gz	52707	2	0.00379456
Corpus_Callosum_Forceps_Minor.nii.gz	115178	4	0.00347289
Corticostriatal_Tract_Superior_R.nii.gz	92768	2	0.00215592
Reticulospinal_Tract_L.nii.gz	80083	1	0.0012487
Arcuate_Fasciculus_L.nii.gz	84952	0	0
Arcuate_Fasciculus_R.nii.gz	47412	0	0
Cingulum_Frontal_Parahippocampal_L.nii.gz	18330	0	0
Cingulum_Frontal_Parahippocampal_R.nii.gz	15661	0	0
Cingulum_Frontal_Parietal_L.nii.gz	29722	0	0
Cingulum_Frontal_Parietal_R.nii.gz	30204	0	0
Cingulum_Parahippocampal_L.nii.gz	11017	0	0
Cingulum_Parahippocampal_Parietal_L.nii.gz	15852	0	0
Cingulum_Parahippocampal_Parietal_R.nii.gz	20229	0	0
Cingulum_Parahippocampal_R.nii.gz	8287	0	0
Cingulum_Rarolfactory_L.nii.gz	8534	0	0
Cingulum_Rarolfactory_R.nii.gz	12597	0	0
Corpus_Callosum_Forceps_Major.nii.gz	117410	0	0
Corticobulbar_Tract_L.nii.gz	14172	0	0
Corticobulbar_Tract_R.nii.gz	12846	0	0
Corticopontine_Tract_Frontal_L.nii.gz	39532	0	0
Corticospinal_Tract_L.nii.gz	36695	0	0
Corticospinal_Tract_R.nii.gz	33863	0	0
Frontal_Aslant_Tract_L.nii.gz	48840	0	0
Frontal_Aslant_Tract_R.nii.gz	36454	0	0
Inferior_Fronto_Occipital_Fasciculus_L.nii.gz	92570	0	0
Inferior_Longitudinal_Fasciculus_L.nii.gz	83954	0	0
Middle_Longitudinal_Fasciculus_L.nii.gz	28876	0	0
Middle_Longitudinal_Fasciculus_R.nii.gz	21327	0	0
Parietal_Aslant_Tract_L.nii.gz	37988	0	0
Parietal_Aslant_Tract_R.nii.gz	46541	0	0
Superior_Longitudinal_Fasciculus1_L.nii.gz	28782	0	0
Superior_Longitudinal_Fasciculus1_R.nii.gz	24418	0	0
Superior_Longitudinal_Fasciculus2_L.nii.gz	69232	0	0
Superior_Longitudinal_Fasciculus2_R.nii.gz	90044	0	0
Superior_Longitudinal_Fasciculus3_L.nii.gz	30536	0	0
Superior_Longitudinal_Fasciculus3_R.nii.gz	50343	0	0
Uncinate_Fasciculus_L.nii.gz	29368	0	0
Uncinate_Fasciculus_R.nii.gz	18292	0	0
Vertical_Occipital_Fasciculus_L.nii.gz	22378	0	0
Vertical_Occipital_Fasciculus_R.nii.gz	19701	0	0

### Sheet: tracts_relac_dir_FA_gfap
bundle	nvoxel_all	nvoxel_int	percent
Arcuate_Fasciculus_L.nii.gz	84952	0	0
Arcuate_Fasciculus_R.nii.gz	47412	0	0
Cingulum_Frontal_Parahippocampal_L.nii.gz	18330	0	0
Cingulum_Frontal_Parahippocampal_R.nii.gz	15661	1428	9.11819
Cingulum_Frontal_Parietal_L.nii.gz	29722	0	0
Cingulum_Frontal_Parietal_R.nii.gz	30204	1423	4.7113
Cingulum_Parahippocampal_L.nii.gz	11017	0	0
Cingulum_Parahippocampal_Parietal_L.nii.gz	15852	0	0
Cingulum_Parahippocampal_Parietal_R.nii.gz	20229	0	0
Cingulum_Parahippocampal_R.nii.gz	8287	0	0
Cingulum_Rarolfactory_L.nii.gz	8534	0	0
Cingulum_Rarolfactory_R.nii.gz	12597	1432	11.3678
Corpus_Callosum_Body.nii.gz	269484	3820	1.41752
Corpus_Callosum_Forceps_Major.nii.gz	117410	241	0.205264
Corpus_Callosum_Forceps_Minor.nii.gz	115178	185	0.160621
Corpus_Callosum_Tapetum.nii.gz	44230	1553	3.51119
Corticobulbar_Tract_L.nii.gz	14172	0	0
Corticobulbar_Tract_R.nii.gz	12846	6	0.0467071
Corticopontine_Tract_Frontal_L.nii.gz	39532	0	0
Corticopontine_Tract_Frontal_R.nii.gz	52707	146	0.277003
Corticopontine_Tract_Occipital_L.nii.gz	26840	0	0
Corticopontine_Tract_Occipital_R.nii.gz	26345	0	0
Corticopontine_Tract_Parietal_L.nii.gz	32772	0	0
Corticopontine_Tract_Parietal_R.nii.gz	25441	7	0.0275146
Corticospinal_Tract_L.nii.gz	36695	0	0
Corticospinal_Tract_R.nii.gz	33863	93	0.274636
Corticostriatal_Tract_Anterior_L.nii.gz	67475	0	0
Corticostriatal_Tract_Anterior_R.nii.gz	69285	4	0.00577325
Corticostriatal_Tract_Posterior_L.nii.gz	51578	0	0
Corticostriatal_Tract_Posterior_R.nii.gz	51564	1	0.00193934
Corticostriatal_Tract_Superior_L.nii.gz	88287	11	0.0124594
Corticostriatal_Tract_Superior_R.nii.gz	92768	453	0.488315
Fornix_L.nii.gz	2397	25	1.04297
Fornix_R.nii.gz	2896	45	1.55387
Frontal_Aslant_Tract_L.nii.gz	48840	0	0
Frontal_Aslant_Tract_R.nii.gz	36454	27	0.0740659
Inferior_Fronto_Occipital_Fasciculus_L.nii.gz	92570	0	0
Inferior_Fronto_Occipital_Fasciculus_R.nii.gz	90058	0	0
Inferior_Longitudinal_Fasciculus_L.nii.gz	83954	0	0
Inferior_Longitudinal_Fasciculus_R.nii.gz	88772	0	0
Middle_Longitudinal_Fasciculus_L.nii.gz	28876	0	0
Middle_Longitudinal_Fasciculus_R.nii.gz	21327	0	0
Optic_Radiation_L.nii.gz	23529	0	0
Optic_Radiation_R.nii.gz	21010	0	0
Parietal_Aslant_Tract_L.nii.gz	37988	0	0
Parietal_Aslant_Tract_R.nii.gz	46541	0	0
Reticulospinal_Tract_L.nii.gz	80083	0	0
Reticulospinal_Tract_R.nii.gz	64141	64	0.0997802
Superior_Longitudinal_Fasciculus1_L.nii.gz	28782	0	0
Superior_Longitudinal_Fasciculus1_R.nii.gz	24418	295	1.20813
Superior_Longitudinal_Fasciculus2_L.nii.gz	69232	0	0
Superior_Longitudinal_Fasciculus2_R.nii.gz	90044	0	0
Superior_Longitudinal_Fasciculus3_L.nii.gz	30536	0	0
Superior_Longitudinal_Fasciculus3_R.nii.gz	50343	0	0
Thalamic_Radiation_Anterior_L.nii.gz	53164	0	0
Thalamic_Radiation_Anterior_R.nii.gz	54727	0	0
Thalamic_Radiation_Posterior_L.nii.gz	38864	0	0
Thalamic_Radiation_Posterior_R.nii.gz	35747	42	0.117492
Thalamic_Radiation_Superior_L.nii.gz	73671	0	0
Thalamic_Radiation_Superior_R.nii.gz	93088	430	0.461928
Uncinate_Fasciculus_L.nii.gz	29368	0	0
Uncinate_Fasciculus_R.nii.gz	18292	0	0
Vertical_Occipital_Fasciculus_L.nii.gz	22378	0	0
Vertical_Occipital_Fasciculus_R.nii.gz	19701	0	0

### Sheet: tracts_relac_inv_FA_gfap
bundle	nvoxel_all	nvoxel_int	percent
Corpus_Callosum_Tapetum.nii.gz	44230	6340	14.3342
Fornix_L.nii.gz	2397	291	12.1402
Thalamic_Radiation_Posterior_L.nii.gz	38864	2278	5.86147
Thalamic_Radiation_Posterior_R.nii.gz	35747	2087	5.83825
Optic_Radiation_R.nii.gz	21010	1184	5.63541
Corticopontine_Tract_Occipital_R.nii.gz	26345	1091	4.1412
Corticospinal_Tract_R.nii.gz	33863	1320	3.89806
Corticopontine_Tract_Parietal_R.nii.gz	25441	892	3.50615
Cingulum_Parahippocampal_Parietal_L.nii.gz	15852	534	3.36866
Optic_Radiation_L.nii.gz	23529	728	3.09405
Corticostriatal_Tract_Posterior_R.nii.gz	51564	1579	3.06221
Cingulum_Frontal_Parahippocampal_R.nii.gz	15661	430	2.74567
Corpus_Callosum_Forceps_Major.nii.gz	117410	3177	2.7059
Thalamic_Radiation_Superior_R.nii.gz	93088	2515	2.70174
Superior_Longitudinal_Fasciculus1_R.nii.gz	24418	574	2.35072
Cingulum_Frontal_Parietal_R.nii.gz	30204	637	2.10899
Thalamic_Radiation_Superior_L.nii.gz	73671	1346	1.82704
Corticostriatal_Tract_Superior_R.nii.gz	92768	1380	1.48758
Cingulum_Frontal_Parietal_L.nii.gz	29722	442	1.48711
Inferior_Longitudinal_Fasciculus_R.nii.gz	88772	1147	1.29207
Corpus_Callosum_Body.nii.gz	269484	3425	1.27095
Inferior_Fronto_Occipital_Fasciculus_R.nii.gz	90058	1103	1.22477
Fornix_R.nii.gz	2896	35	1.20856
Corticostriatal_Tract_Posterior_L.nii.gz	51578	483	0.936446
Superior_Longitudinal_Fasciculus1_L.nii.gz	28782	258	0.896394
Corticopontine_Tract_Parietal_L.nii.gz	32772	243	0.741487
Thalamic_Radiation_Anterior_L.nii.gz	53164	355	0.667745
Corpus_Callosum_Forceps_Minor.nii.gz	115178	741	0.643352
Cingulum_Frontal_Parahippocampal_L.nii.gz	18330	110	0.600109
Corticopontine_Tract_Occipital_L.nii.gz	26840	133	0.495529
Corticostriatal_Tract_Anterior_L.nii.gz	67475	334	0.494998
Middle_Longitudinal_Fasciculus_R.nii.gz	21327	81	0.3798
Thalamic_Radiation_Anterior_R.nii.gz	54727	182	0.33256
Superior_Longitudinal_Fasciculus3_L.nii.gz	30536	98	0.320933
Corticostriatal_Tract_Superior_L.nii.gz	88287	265	0.300157
Corticostriatal_Tract_Anterior_R.nii.gz	69285	188	0.271343
Superior_Longitudinal_Fasciculus2_L.nii.gz	69232	128	0.184886
Inferior_Fronto_Occipital_Fasciculus_L.nii.gz	92570	148	0.159879
Superior_Longitudinal_Fasciculus2_R.nii.gz	90044	134	0.148816
Arcuate_Fasciculus_L.nii.gz	84952	88	0.103588
Middle_Longitudinal_Fasciculus_L.nii.gz	28876	29	0.100429
Cingulum_Rarolfactory_L.nii.gz	8534	6	0.070307
Cingulum_Parahippocampal_Parietal_R.nii.gz	20229	13	0.0642642
Reticulospinal_Tract_R.nii.gz	64141	33	0.0514492
Reticulospinal_Tract_L.nii.gz	80083	36	0.0449534
Corticobulbar_Tract_L.nii.gz	14172	5	0.0352808
Inferior_Longitudinal_Fasciculus_L.nii.gz	83954	20	0.0238226
Arcuate_Fasciculus_R.nii.gz	47412	9	0.0189825
Uncinate_Fasciculus_L.nii.gz	29368	3	0.0102152
Frontal_Aslant_Tract_L.nii.gz	48840	4	0.00819001
Vertical_Occipital_Fasciculus_L.nii.gz	22378	1	0.00446868
Corticopontine_Tract_Frontal_R.nii.gz	52707	1	0.00189728
Cingulum_Parahippocampal_L.nii.gz	11017	0	0
Cingulum_Parahippocampal_R.nii.gz	8287	0	0
Cingulum_Rarolfactory_R.nii.gz	12597	0	0
Corticobulbar_Tract_R.nii.gz	12846	0	0
Corticopontine_Tract_Frontal_L.nii.gz	39532	0	0
Corticospinal_Tract_L.nii.gz	36695	0	0
Frontal_Aslant_Tract_R.nii.gz	36454	0	0
Parietal_Aslant_Tract_L.nii.gz	37988	0	0
Parietal_Aslant_Tract_R.nii.gz	46541	0	0
Superior_Longitudinal_Fasciculus3_R.nii.gz	50343	0	0
Uncinate_Fasciculus_R.nii.gz	18292	0	0
Vertical_Occipital_Fasciculus_R.nii.gz	19701	0	0

### Sheet: tracts_relac_dir_FA_nfl
bundle	nvoxel_all	nvoxel_int	percent
Arcuate_Fasciculus_L.nii.gz	84952	0	0
Arcuate_Fasciculus_R.nii.gz	47412	0	0
Cingulum_Frontal_Parahippocampal_L.nii.gz	18330	283	1.54392
Cingulum_Frontal_Parahippocampal_R.nii.gz	15661	936	5.97663
Cingulum_Frontal_Parietal_L.nii.gz	29722	330	1.11029
Cingulum_Frontal_Parietal_R.nii.gz	30204	918	3.03933
Cingulum_Parahippocampal_L.nii.gz	11017	0	0
Cingulum_Parahippocampal_Parietal_L.nii.gz	15852	0	0
Cingulum_Parahippocampal_Parietal_R.nii.gz	20229	0	0
Cingulum_Parahippocampal_R.nii.gz	8287	0	0
Cingulum_Rarolfactory_L.nii.gz	8534	332	3.89032
Cingulum_Rarolfactory_R.nii.gz	12597	840	6.66825
Corpus_Callosum_Body.nii.gz	269484	3590	1.33218
Corpus_Callosum_Forceps_Major.nii.gz	117410	122	0.103909
Corpus_Callosum_Forceps_Minor.nii.gz	115178	92	0.0798764
Corpus_Callosum_Tapetum.nii.gz	44230	1549	3.50215
Corticobulbar_Tract_L.nii.gz	14172	0	0
Corticobulbar_Tract_R.nii.gz	12846	6	0.0467071
Corticopontine_Tract_Frontal_L.nii.gz	39532	0	0
Corticopontine_Tract_Frontal_R.nii.gz	52707	112	0.212495
Corticopontine_Tract_Occipital_L.nii.gz	26840	0	0
Corticopontine_Tract_Occipital_R.nii.gz	26345	0	0
Corticopontine_Tract_Parietal_L.nii.gz	32772	0	0
Corticopontine_Tract_Parietal_R.nii.gz	25441	41	0.161157
Corticospinal_Tract_L.nii.gz	36695	0	0
Corticospinal_Tract_R.nii.gz	33863	142	0.419337
Corticostriatal_Tract_Anterior_L.nii.gz	67475	0	0
Corticostriatal_Tract_Anterior_R.nii.gz	69285	0	0
Corticostriatal_Tract_Posterior_L.nii.gz	51578	0	0
Corticostriatal_Tract_Posterior_R.nii.gz	51564	3	0.00581801
Corticostriatal_Tract_Superior_L.nii.gz	88287	51	0.0577661
Corticostriatal_Tract_Superior_R.nii.gz	92768	303	0.326621
Fornix_L.nii.gz	2397	57	2.37797
Fornix_R.nii.gz	2896	145	5.00691
Frontal_Aslant_Tract_L.nii.gz	48840	0	0
Frontal_Aslant_Tract_R.nii.gz	36454	29	0.0795523
Inferior_Fronto_Occipital_Fasciculus_L.nii.gz	92570	0	0
Inferior_Fronto_Occipital_Fasciculus_R.nii.gz	90058	0	0
Inferior_Longitudinal_Fasciculus_L.nii.gz	83954	0	0
Inferior_Longitudinal_Fasciculus_R.nii.gz	88772	0	0
Middle_Longitudinal_Fasciculus_L.nii.gz	28876	0	0
Middle_Longitudinal_Fasciculus_R.nii.gz	21327	0	0
Optic_Radiation_L.nii.gz	23529	0	0
Optic_Radiation_R.nii.gz	21010	0	0
Parietal_Aslant_Tract_L.nii.gz	37988	0	0
Parietal_Aslant_Tract_R.nii.gz	46541	0	0
Reticulospinal_Tract_L.nii.gz	80083	0	0
Reticulospinal_Tract_R.nii.gz	64141	28	0.0436538
Superior_Longitudinal_Fasciculus1_L.nii.gz	28782	1	0.00347439
Superior_Longitudinal_Fasciculus1_R.nii.gz	24418	202	0.827259
Superior_Longitudinal_Fasciculus2_L.nii.gz	69232	0	0
Superior_Longitudinal_Fasciculus2_R.nii.gz	90044	0	0
Superior_Longitudinal_Fasciculus3_L.nii.gz	30536	0	0
Superior_Longitudinal_Fasciculus3_R.nii.gz	50343	0	0
Thalamic_Radiation_Anterior_L.nii.gz	53164	0	0
Thalamic_Radiation_Anterior_R.nii.gz	54727	11	0.0200998
Thalamic_Radiation_Posterior_L.nii.gz	38864	0	0
Thalamic_Radiation_Posterior_R.nii.gz	35747	83	0.232187
Thalamic_Radiation_Superior_L.nii.gz	73671	29	0.0393642
Thalamic_Radiation_Superior_R.nii.gz	93088	513	0.551091
Uncinate_Fasciculus_L.nii.gz	29368	0	0
Uncinate_Fasciculus_R.nii.gz	18292	0	0
Vertical_Occipital_Fasciculus_L.nii.gz	22378	0	0
Vertical_Occipital_Fasciculus_R.nii.gz	19701	0	0

### Sheet: tracts_relac_inv_FA_nfl
bundle	nvoxel_all	nvoxel_int	percent
Arcuate_Fasciculus_L.nii.gz	84952	0	0
Arcuate_Fasciculus_R.nii.gz	47412	0	0
Cingulum_Frontal_Parahippocampal_L.nii.gz	18330	88	0.480087
Cingulum_Frontal_Parahippocampal_R.nii.gz	15661	0	0
Cingulum_Frontal_Parietal_L.nii.gz	29722	69	0.232151
Cingulum_Frontal_Parietal_R.nii.gz	30204	0	0
Cingulum_Parahippocampal_L.nii.gz	11017	0	0
Cingulum_Parahippocampal_Parietal_L.nii.gz	15852	78	0.492051
Cingulum_Parahippocampal_Parietal_R.nii.gz	20229	0	0
Cingulum_Parahippocampal_R.nii.gz	8287	0	0
Cingulum_Rarolfactory_L.nii.gz	8534	42	0.492149
Cingulum_Rarolfactory_R.nii.gz	12597	0	0
Corpus_Callosum_Body.nii.gz	269484	1634	0.606344
Corpus_Callosum_Forceps_Major.nii.gz	117410	2376	2.02368
Corpus_Callosum_Forceps_Minor.nii.gz	115178	1733	1.50463
Corpus_Callosum_Tapetum.nii.gz	44230	3434	7.76396
Corticobulbar_Tract_L.nii.gz	14172	0	0
Corticobulbar_Tract_R.nii.gz	12846	0	0
Corticopontine_Tract_Frontal_L.nii.gz	39532	0	0
Corticopontine_Tract_Frontal_R.nii.gz	52707	0	0
Corticopontine_Tract_Occipital_L.nii.gz	26840	0	0
Corticopontine_Tract_Occipital_R.nii.gz	26345	557	2.11425
Corticopontine_Tract_Parietal_L.nii.gz	32772	98	0.299036
Corticopontine_Tract_Parietal_R.nii.gz	25441	181	0.71145
Corticospinal_Tract_L.nii.gz	36695	0	0
Corticospinal_Tract_R.nii.gz	33863	0	0
Corticostriatal_Tract_Anterior_L.nii.gz	67475	140	0.207484
Corticostriatal_Tract_Anterior_R.nii.gz	69285	392	0.565779
Corticostriatal_Tract_Posterior_L.nii.gz	51578	69	0.133778
Corticostriatal_Tract_Posterior_R.nii.gz	51564	741	1.43705
Corticostriatal_Tract_Superior_L.nii.gz	88287	0	0
Corticostriatal_Tract_Superior_R.nii.gz	92768	0	0
Fornix_L.nii.gz	2397	72	3.00375
Fornix_R.nii.gz	2896	0	0
Frontal_Aslant_Tract_L.nii.gz	48840	0	0
Frontal_Aslant_Tract_R.nii.gz	36454	0	0
Inferior_Fronto_Occipital_Fasciculus_L.nii.gz	92570	13	0.0140434
Inferior_Fronto_Occipital_Fasciculus_R.nii.gz	90058	453	0.503009
Inferior_Longitudinal_Fasciculus_L.nii.gz	83954	0	0
Inferior_Longitudinal_Fasciculus_R.nii.gz	88772	540	0.6083
Middle_Longitudinal_Fasciculus_L.nii.gz	28876	4	0.0138523
Middle_Longitudinal_Fasciculus_R.nii.gz	21327	17	0.0797112
Optic_Radiation_L.nii.gz	23529	219	0.930766
Optic_Radiation_R.nii.gz	21010	418	1.98953
Parietal_Aslant_Tract_L.nii.gz	37988	0	0
Parietal_Aslant_Tract_R.nii.gz	46541	0	0
Reticulospinal_Tract_L.nii.gz	80083	17	0.021228
Reticulospinal_Tract_R.nii.gz	64141	62	0.096662
Superior_Longitudinal_Fasciculus1_L.nii.gz	28782	22	0.0764367
Superior_Longitudinal_Fasciculus1_R.nii.gz	24418	0	0
Superior_Longitudinal_Fasciculus2_L.nii.gz	69232	0	0
Superior_Longitudinal_Fasciculus2_R.nii.gz	90044	0	0
Superior_Longitudinal_Fasciculus3_L.nii.gz	30536	0	0
Superior_Longitudinal_Fasciculus3_R.nii.gz	50343	0	0
Thalamic_Radiation_Anterior_L.nii.gz	53164	264	0.496577
Thalamic_Radiation_Anterior_R.nii.gz	54727	104	0.190034
Thalamic_Radiation_Posterior_L.nii.gz	38864	930	2.39296
Thalamic_Radiation_Posterior_R.nii.gz	35747	835	2.33586
Thalamic_Radiation_Superior_L.nii.gz	73671	539	0.731631
Thalamic_Radiation_Superior_R.nii.gz	93088	82	0.0880887
Uncinate_Fasciculus_L.nii.gz	29368	0	0
Uncinate_Fasciculus_R.nii.gz	18292	0	0
Vertical_Occipital_Fasciculus_L.nii.gz	22378	0	0
Vertical_Occipital_Fasciculus_R.nii.gz	19701	0	0
