## Supplemental tables and script for "Associations between Fractional Anisotropy in White Matter Bundles and AT(N) Plasma Biomarkers in Individuals with Cognitive Complaints without dementia": supplementary_material_updated_database.xlsx

### Sheet: Sheet1
subject_id	Age	Education	Sex	Group_Code	Periventricular_VIT	Subcortical_VIT	Total_Lesion_ALVIN_VIT	VIT	Abeta42	Abeta40	GFAP	Nfl	ptau217	Abetaratio	MoCA_Total_Score_T1	CDR_Total_Score_T1	CDR_Sum of boxes_6_T1	pvwm	dwm	clasif	mmse_total_score	pfaq_total_score	moca_total_score	FCRST_total_recall	FCRST_differed_free_recall	CTT_A_time	CTT_B_time	CTT_Total_Score
COH_001	75	8	2	2	0.0035968	0.0015443	0.00514109	1199.78	4.37669	109.434	173.906	23.8888	0.362818	0.039994	27	0.5	0.5	1	1	included	28	0	27	48	14	93	203	110
COH_002	74	0	2	2	0.00442642	0.000384486	0.00481091	1223.17	6.9957	100.685	139.227	32.1648	0.128184	0.0694811	24	0.5	2.5	1	2	included	22	2	24	43	5	88	262	174
COH_004	83	9	2	2	0.00561	0.00263629	0.00824629	1274.74	6.01669	97.9501	129.277	40.3197	0.311675	0.0614261	27	0	0.5	2	2	included	28	0	27	48	12	143	171	28
COH_005	79	6	2	2	0.0021145	0.00124793	0.00336243	1319.95	5.44976	85.2315	51.4828	20.6514	0.148509	0.0639406	22	0.5	0.5	1	1	included	27	1	22	47	12	80	150	70
COH_006	90	8	2	2	0.017688	0.00205938	0.0197474	1373.64	9.0823	161.358	354.113	79.7871	0.887083	0.0562865	21	0.5	0.5	3	3	excluded	25	0	21	48	14	240	523	283
COH_007	78	16	1	2	0.00902629	0.00114225	0.0101685	1332.41	7.00246	116.111	153.745	31.7559	0.128028	0.0603084	22	0.5	0.5	1	1	included	27	0	22	45	9	52	239	187
COH_009	71	23	1	2	0.00820633	0.000363252	0.00856958	1496.36	4.42927	102.07	197.948	26.383	0.764217	0.0433942	22	0.5	1	1	1	included	26	1	22	45	12	94	242	148
COH_010	81	6	2	2	0.00477573	0.00107266	0.00584839	1175.45	4.31394	94.0665	105.23	31.5362	0.164546	0.0458605	25	0.5	0.5	1	1	included	28	1	25	47	14	65	134	69
COH_011	76	10	1	2	0.00998157	0.000865615	0.0108472	1356.9	5.23207	83.7589	115.695	17.3897	0.374085	0.0624658	25	0.5	0.5	1	2	included	29	1	25	48	15	100	90
COH_013	86	4	2	3	0.00384094	0.00187571	0.00571665	1188.12	6.26127	105.616	158.834	34.8763	0.555587	0.0592833	16	0.5	2.5	1	1	included	23	2	16	48	6	74	384	310
COH_015	75	17	1	2	0.0117068	0.00983981	0.0215466	1455.7					0.34114		26	0.5	1.5	1	2	included	30	1	26	48	12	70	80	10
COH_017	72	8	1	2	0.00767061	0.00354127	0.0112119	1142.84					0.336444		22	0.5	0.5	1	1	included	25	0	22	48	9	90	215	125
COH_018	81	5	2	2	0.0131067	0.00305069	0.0161574	1338.63	9.14536	129.982	115.904	23.7852	0.144184	0.0703585	22	0.5	0.5	2	2	included	29	1	22	48	12	69	156	87
COH_019	73	12	1	2	0.00950571	0.00218601	0.0116917	1504.88	10.5289	162.23	198.654	42.9936	0.363449	0.064901	21	0.5	0.5	1	2	included	29	1	21	47	12	60	138	78
COH_021	79	10	2	2	0.00805014	0.00133998	0.00939012	1377.43	5.09369	84.9839	84.7911	35.801	0.257951	0.0599371	27	0.5	1	1	1	included	28	4	27	48	15	58	179	121
COH_023	72	9	2	3	0.0013832	3.45799e-05	0.00141778	1298.51	5.1918	103.639	244.301	21.4037	0.557736	0.0500948	15	0	1.5	0	1	included	25	3	15	48	7	58	300	242
COH_025	82	3	1	2	0.0048608	0.00362357	0.00848437	1314.18	8.1031	103.219	138.317	20.8983	0.263275	0.0785039	25	0.5	1	1	1	included	28	1	25	44	7	124	156	32
COH_026	73	6	2	3	0.00260247	0.000235624	0.0028381	1113.32					0.203496		17	0.5	1	1	1	included	29	0	17	48	13	83	261	178
COH_027	70	2	2	3	0.00223764	0.000143316	0.00238095	1236.75	8.38235	125.063	205.685	33.9929	0.128179	0.067025	18	0.5	0.5	1	0	included	23	0	18	48	11	146	247	101
COH_029	74	12	2	2	0.00666522	0.00449779	0.011163	1247.37	6.19745	94.5725	125.237	34.5522	0.181579	0.0655313	23	0.5	0.5	1	2	included	27	2	23	48	16	67	214	147
COH_031	74	6	1	2	0.00562516	0.00125773	0.00688289	1399.86	2.27693	97.2967	79.7783	12.4384	0.129813	0.0234019	22	0.5	1.5	1	2	included	27	1	22	47	10	175	330	155
COH_032	74	7	2	2	0.00188301	0.00129765	0.00318065	1247.53	5.73094	101.368	205.235	28.1112	0.331689	0.0565362	23	0.5	0.5	1	1	included	25	0	23	48	13	53	115	62
COH_033	83	12	2	3	0.00331478	0.0011133	0.00442808	1129.32	7.20026	122.631	91.4249	36.3366	0.199876	0.0587149	19	0.5	1	1	1	included	27	0	19	45	10	169	500	331
COH_034	84	10	2	3	0.00535721	0.000351292	0.0057085	1093.2	6.04139	82.757	73.3422	32.97	0.190524	0.0730015	19	0.5	1.5	1	1	included	26	0	19	48	13	110	214	104
COH_036	71	8	2	2	0.00105132	0.000592561	0.00164388	1112.72	3.92933	76.4836	86.7452	29.172	0.167352	0.0513748	25	0.5	0.5	1	1	included	29	0	25	48	15	100	113	13
COH_037	77	10	2	2	0.0106243	0.00265967	0.013284	1315.96	9.00369	142.514	274.696	35.3304	0.225596	0.0631776	22	0.5	0.5	2	2	included	29	0	22	48	13	85	145	60
COH_038	76	5	2	2	0.0176874	0.00151718	0.0192046	1389.45	4.87775	84.1323	111.931	23.9107	0.13705	0.0579772	23	0.5	0.5	2	3	excluded	25	0	23	48	12	99	148	49
COH_039	71	8	1	3	0.00116835	0.00443358	0.00560192	1537.29	5.41936	89.4458	79.2924	17.8873	0.0969454	0.0605882	20	0.5	0.5	1	1	included	27	5	20	48	13	81	151	70
COH_041	75	11	2	2	0.0369597	0.014562	0.0515218	1248.37	4.42045	92.2803	164.317	23.853	0.314335	0.0479024	23	0.5	0.5	3	3	excluded	27	0	23	48	9	81	304	223
COH_043	78	3	1	2	0.0135249	0.0184425	0.0319674	1531.61					0.117802		25	0.5	3	3	3	excluded	28	8	25
COH_044	76	7	2	3	0.00596522	0.00611168	0.0120769	1549.05	9.20424	126.624	232.193	31.1796	0.28547	0.0726897	19	0.5	0.5	1	2	included	23	0	19	47	10	111	188	77
COH_045	84	6	1	2	0.00834276	0.00262984	0.0109726	1371.33	4.14547	63.3739	96.5751	19.017	0.117099	0.065413	21	0.5	0.5	2	2	included	27	1	21	48	12	53	143	90
COH_046	77	7	2	3	0.00486666	0.00483057	0.00969723	1178.57					0.0889251		17	0.5	1	0	1	included	26	0	17	44	12	90	540	450
COH_047	71	6	2	2	0.00125198	0.000431846	0.00168382	1247.73	6.29063	96.8986	173.255	18.3143	0.137431	0.0649198	26	0.5	1	0	1	included	29	0	26	47	12	48	126	78
COH_048	70	6	2	2	0.00215215	0.000944996	0.00309715	1162.89	7.24046	115.323	189.338	33.5521	0.160748	0.0627843	24	0.5	1	0	1	included	29	1	24	48	13	113	195	82
COH_049	75	3	2	3	0.00996599	0.00443393	0.0143999	1254.68	9.44535	134.162	107.042	39.7339	0.127396	0.0704027	15	0.5	1	1	2	included	25	0	15	47	12	76	164	88
COH_050	71	13	2	3	0.000605666	0.00202234	0.00262801	1139.37	5.43881	91.2946	180.211	27.6408	0.651101	0.0595742	19	0.5	1	1	1	included	26	1	19	45	3	54	272	218
COH_051	81	6	2	3	0.0006308	0.00746747	0.00809827	1180.14	4.75417	140.576	116.308	30.4301	0.283521	0.0338193	16	0.5	0.5	1	1	included	23	1	16	48	13	118	540	422
COH_052	73	12	2	3	0.00101006	0.000841372	0.00185144	1134.77					0.140977		12	0.5	1.5	0	0	included	22	2	12	48	13	190	483	293
COH_053	75	8	2	2	0.00593201	0.010355	0.016287	1224.67					0.373714		21	0.5	0.5	2	3	excluded	23	0	21	48	14	228
COH_054	70	10	2	2	0.00360898	0.00128476	0.00489374	1136.79	4.11265	102.891	61.4577	12.4444	0.164932	0.0399711	23	0.5	0.5	1	1	included	29	0	23	48	11	88	320	232
COH_055	81	6	2	3	0.0102446	0.0163055	0.0265501	1206.03	9.46607	143.637	143.286	27.4214	0.27325	0.0659028	15	0.5	1	3	3	excluded	26	1	15	47	11	159	346	187
COH_056	72	4	2	3	0.00490705	0.00191984	0.00682689	1319.61	6.91109	113.808	132.786	17.8371	0.285119	0.0607257	18	0.5	2.5	0	1	included	26	1	18	48	15	129	386	257
COH_057	81	8	2	2	0.0105848	0.00276342	0.0133482	1310.49	6.53555	114.118	108.899	34.4912	0.539037	0.05727	26	0.5	1	1	2	included	29	2	26	47	13	113	250	137
COH_058	72	17	2	2	0.00318228	0.000356253	0.00353853	1280.31	7.51898	115.12	194.477	20.6328	0.213567	0.0653143	26	0.5	0.5	1	1	included	28	0	26	48	14	75	144	69
COH_059	70	12	2	2	0.00120832	0.000332584	0.00154091	1200.88	2.7146	58.7496	93.4971	15.7093	0.213326	0.0462064	26	0.5	0.5	0	1	included	29	0	26	48	15	80	120	40
COH_060	72	14	1	2	0.021797	0.0074187	0.0292157	1531.27	6.48401	109.957	56.4699	21.7119	0.182501	0.0589686	27	0.5	0.5	2	3	excluded	28	0	27	48	12	107	153	46
COH_061	72	14	2	2	0.00495985	0.00427151	0.00923135	1253.15	7.72293	117.732	118.024	26.6628	0.139097	0.0655974	24	0.5	0.5	2	2	included	29	0	24	48	15	29	74	45
COH_062	75	12	2	2	0.00453116	0.004586	0.00911715	1456.24	6.9359	100.079	63.4908	18.4465	0.109957	0.0693044	20	0	0.5	1	2	included	26	0	20	48	10	62	90	28
COH_065	77	8	1	2	0.000554661	0.00931979	0.00987445	1273.97	5.72926	88.4896	68.6351	27.1036	0.111182	0.064745	23	0.5	1	1	2	included		1	23	48	12	117	145	28
COH_066	74	8	2	3	0.0123482	0.00754687	0.019895	1181.82	6.38675	109.138	36.9825	16.496	0.0695949	0.0585198	14	0.5	1	1	2	included	22	1	14	48	8
COH_070	72	12	2	2	0.00557105	0.000434934	0.00600598	1390.14	6.7469	114.832	149.593	59.9308		0.0587543	21	0.5	1	0	1	included	27	1	21	47	13	89	251	162
COH_073	71	2	2	3	0.000816931	0	0.000816931	1165.83	4.9105	84.3075	60.4799	11.9017	0.115215	0.0582452	18	0.5	0.5	0	1	included	24	1	18	48	11
COH_074	74	4	2	2	0.00255008	0.000245088	0.00279517	1214.97	10.3145	196.608	145.302	96.6069	0.145102	0.0524626	28	0.5	1	1	1	included	25	2	28	48	15	80	128	48
COH_076	74	4	2	3	0.00209876	1.51535e-05	0.00211392	1247.65	4.28378	78.7186	51.2261	24.8014	0.184571	0.0544189	16	0.5	1	0	1	included	24	1	16	47	13	140	517	377
COH_077	72	11	1	3	0.0126597	0.00921775	0.0218775	1531.12					0.0987695		18	0.5	0.5	2	2	included	25	1	18	47	10	131	341	210
COH_078	82	9	2	2	0.00498236	0.0189999	0.0239823	1327.17	5.855	86.7838	156.013	28.0266	0.765462	0.0674665	25	0.5	0.5	1	2	included	29	1	25	48	14	127	254	127
COH_079	78	11	2	2	0.00329933	0.000165564	0.0034649	1384.59	6.53279	110.693	75.1469	28.9024	0.388592	0.0590174		0.5	0.5	1	1	included	30	2		48	9	95	164	69
COH_080	73	6	2	3	0.00630957	0.0025873	0.00889688	1370.12	5.84876	94.707	176.366	58.2721	0.124403	0.0617564	14	0.5	1.5	1	2	included	23	2	14	48	8	165	540	375
COH_081	74	17	2	2	0.00167694	0.00625635	0.00793329	1193.66	7.91598	124.974	48.0964	21.689	0.365426	0.0633408	24	0.5	0.5	1	2	included	30	0	24	47	14	50	113	63
COH_086	70	12	2	2	0.00868947	0.00975289	0.0184424	1115.62	8.66754	131.274	373.104	64.3655	0.402963	0.0660263	23	0.5	2	1	1	included	28	3	23	47	11	283	540	257
COH_089	78	12	2	3	0.00696262	0.00326922	0.0102318	1142.16	7.80254	132.427	122.158	23.675	1.7288	0.0589197				1	1	included	29	0
COH_090	74	12	1	2	0.00595651	0.0114695	0.017426	1321.6	5.61308	115.309	124.349	32.8168	0.0764011	0.0486788	21	0.5	1.5	1	3	excluded	28	3	21	45	8	83	180	97
COH_091	82	6	2	2	0.00411446	0.00366079	0.00777525	1130.39					0.100634		23			2	1	included	27		23	48	13	110	426	316
COH_095	77	12	2	2	0.00432315	0.000215133	0.00453829	1153.45	7.73835			40.3732	0.110092		26	0.5	1	1	1	included	29	2	26	47	13	72	230	158
COH_096	74	6	2	3	0.00366377	0.00152226	0.00518602	1141.08	6.0774	103.415	89.8658	15.3211	0.0534372	0.0587669	14	0.5	0.5	2	1	included		1	14	48	12	106	375	269
COH_098	73	10	2	2	0.00288463	0.0101916	0.0130763	1300.17	5.63677	102.849	205.886	28.805	0.218509	0.0548064	25	0.5	1	1	1	included	27	0	25	48	16	103	201	98
COH_102	69	17	2	3	0.00908317	0.00532636	0.0144095	1308.46	4.99113	117.408	73.9951	33.1196	0.391699	0.0425108	18	0.5	1	1	1	included	30	1	18	48	13	92	205	113
COH_104	76	7	2	2	0.0197367	0.00492234	0.0246591	1298.22	5.00627	109.015	185.69	27.9953	0.168173	0.0459229	27	0.5	1.5				28	2	27	48	12	58	122	64
COH_106	79	10	1	3	0.00584578	0.0153258	0.0211715	1383.82	5.7683	109.786	64.4366	13.8731	0.0258091	0.0525412	16	0.5	0.5	1	3	excluded	26	0	16
COH_107	73	5	2	2	0.00627935	0.00106812	0.00734746	1278.86	5.96766	102.262	64.4813	14.3356	0.0982722	0.0583565	22	0.5	0.5	1	1	included	30	0	22	48	12	61	259	198
COH_112	77	6	2	2	0.00313699	0.000949854	0.00408685	1241.54					0.101964		27	0.5	0.5	0	1	included	29	0	27	48	12	92	216	124
COH_115	73	12	2	2	0.0168291	0.00271522	0.0195443	1450.06	7.69347	103.927	123.46	35.0089	0.3034	0.0740278	22	0.5	1	1	2	included	28		22			113	178	65
COH_116	72	7	2	2	0.00220229	0.000388744	0.00259103	1325.28	6.99416	104.896	75.4712	12.449		0.0666769	28	0	0.5	0	0	included	29	0	28	46	14	97	220	123
COH_118	75	6	2	3	0.00225099	0.0120385	0.0142895	1185.32	4.58995	99.8909	107.391	16.8601	0.127075	0.0459496	16	0	0.5	1	2	included	25	0	16	47	12	80	331	251
COH_119	76	24	2	2	0.00389348	0.00114025	0.00503373	1164.8	8.32732	106.316	163.372	21.1752		0.0783258	26	0.5	0.5	1	1	included	30	0	26	48	13	48	149	101
COH_120	71	16	2	2	0.00175795	0.000552052	0.00231	1207.21	7.04723	100.5	94.026	32.5985	0.162015	0.0701214	28	0.5	0.5	0	1	included	30	0	28	48	13	24	82	58
COH_121	73	11	2	3	0.0029267	0.00039943	0.00332613	1283.91	7.69441	135.393	229.811	53.4774		0.0568304	19	0.5	0.5	0	2	included	28	0	19	48	10	56	106	50
COH_123	79	17	2	2	0.0110789	0.00595894	0.0170378	1295.67	6.43439	90.7803	119.131	25.8409	0.200074	0.0708787	29	0.5	0.5	1	2	included	29	1	29	48	9	76	156	80
COH_124	78	17	2	2	0.00911019	0.0165624	0.0256726	1264.37	5.65256	90.8963	93.5504	32.76	0.136704	0.0621869	26	0.5	0.5	1	2	included	29	0	26	48	13	90	226	136
COH_125	77	8	2	3	0.00292904	0.00442757	0.00735661	1215.92	6.47078	112.526	53.5127	13.3385	0.128908	0.0575047	18	0.5	1	1	1	included	28	2	18	46	12	65	129	64
COH_127	79	17	1	2	0.00693125	0.00357036	0.0105016	1364.69	11.8103	158.03	107.726	42.2369	0.565939	0.0747343	26	0.5	1	1	1	included	28	2	26	48	11	86	149	63
COH_129	71	13	2	2	0.00233651	4.66914e-05	0.0023832	1214.76	7.47723	105.878	106.034	22.9495	0.167009	0.0706212	27	0.5	0.5	0	1	included	29	0	27	47	14	97	158	61
COH_131	79	7	2	3	0.00111733	0.00293453	0.00405186	1154.85	7.08984	111.578	198.25	33.7627		0.0635415	19	0.5	0.5	0	1	included	28	0	19	48	11	119	168	49
COH_135	76	15	2	2	0.0146269	0.00291781	0.0175447	1311.31					0.394187		25	0.5	1	2	2	included	28	1	25	48	14	90	113	23
COH_136	75	15	1	2	0.00505315	0.00738488	0.012438	1467.59	8.16904	146.29	138.476	63.0299	0.177943	0.0558416	24			1	1	included	30		24
COH_137	92	17	2	2	0.00789167	0.000513868	0.00840554	1273.92	6.63022	115.175	205.503	26.1637	0.600656	0.0575663	28			2	1	included	29		28	46	9	102	262	160
COH_138	79	12	2	3	0.00552623	0.00270557	0.00823181	1047.31	3.32456	108.191	145.798	27.8261		0.0307285	15	0	0	1	1	included	26	0	15
COH_139	81	6	2	3	0.00188667	5.60588e-05	0.00194273	1222.56	5.93139	107.963	103.883	30.6736	0.201403	0.0549391	16	0.5	0.5	0	1	included	22	0	16	48	10	312	540	228
COH_140	70	6	2	2	0.010166	0.00336638	0.0135324	1236.97	6.25876	80.6892	51.8288	10.1318	0.127091	0.0775663	25	0.5	1	1	1	included	28	0	25	48	10	170	219	49
COH_143	83	15	2	2	0.00436084	0.00380721	0.00816805	1212.3	6.76879	125.166	169.253	44.9417	0.267192	0.0540786	26	0	0.5	1	1	included	29	7	26	48	10	46	125	79
COH_144	86	8	2	2	0.00908866	0.0120984	0.021187	1190.4	5.1869	92.8963	149.048	56.9777	0.271773	0.0558354	22	0.5	0.5	1	1	included	29	0	22	48	12	62	167	105
COH_146	89	8	1	3	0.00641815	0.00209332	0.00851148	1265.57	4.51491	104.772	172.165	25.1362	0.12837	0.0430927	19	0.5	2	1	1	included	28	1	19	48	10	81	204	123
COH_147	71	12	2	2	0.0024762	0.000475731	0.00295193	1381.02					0.15537		27						30		27	48	12	37	68	31
COH_150	73	6	1	2	0.00199824	0	0.00199824	1528.03	8.02998	111.189	63.515	11.3171	0.0664425	0.072219	27	0.5	3.5	0	0	included	29	0	27	48	12	60	127	67
COH_153	85	8	2	2	0.00480283	0.00024176	0.00504459	1191.81	7.63963	125.449	204.838	41.8993	0.0672008	0.060898	23	0.5	1	0	1	included	25		23	48	13	77	147	70
COH_155	74	8	2	2	0.00129189	0.00699822	0.00829011	1157.96					0.0961274		27	0.5	1	1	2	included	29	0	27	48	16	76	217	141
COH_156	74	17	1	2	0.00167616	0.000879478	0.00255564	1512.86	6.92281	98.1992	124.793	21.8768	0.0854815	0.0704976	23	0	0.5	0	0	included	28	0	23	48	12	74	185	111
COH_157	69	6	2	2	0.00475235	0.000924773	0.00567713	1397.87	7.32971	133.182	161.284	25.2709	0.24139	0.0550355	22	0.5	0.5	1	2	included	26	0	22	48	14	54	274	220
COH_160	83	19	2	2	0.00366407	0.000373538	0.00403761	1391.88							23	0.5	1.5	1	1	included	27	0	23	44	7	132	267	135
COH_162	70	17	2	2	0.00266064	0.000708379	0.00336902	1120.96	7.67121	101.628	160.702	30.3917	0.16213	0.0754834	26	0.5	1.5	1	1	included	29	1	26	48	11	66	83	17
COH_165	81	11	2	2	0.00120461	0.00016436	0.00136897	1135.92	5.9947	104.319	134.015	28.7657	0.358896	0.0574651	24	0.5	1	0	1	included	27	0	24	47	5	71	108	37
COH_166	70	3	2	3	0.0043608	0.00270414	0.00706494	1369.48	4.86443	124.944	248.578	47.456	0.381971	0.038933	20	0.5	1	1	2	included	28	1	20	46	13	122	326	204
COH_168	71	6	2	2	0.00244019	0.000643939	0.00308413	1185.42					0.162057		24	0.5	0.5	1	1	included	29	0	24	47	13	48	98	50
COH_169	72	16	1	2	0.0118827	0.00626495	0.0181476	1424.02	8.23076	125.875	134.143	16.921	0.116421	0.0653884	28	0	0.5	2	1	included	29	0	28	48	13	65	99	34
COH_174	76	12	2	2	0.00305222	0.00498567	0.00803789	1235.76	7.85391	123.209	170.681	27.0385	0.0859939	0.0637445	26	0.5	1	1	2	included	30	0	26	48	15	52	85	33
COH_175	78	12	2	2	0.00119195	0.000333966	0.00152591	1280.83	11.591	156.132	167.302	53.4312	0.17933	0.0742384	24	0.5	0.5	0	1	included	27	0	24	48	15	61	123	62
COH_179	79	6	2	3	0.0068768	0.0077106	0.0145874	1156.42	6.9849	109.678	277.321	57.6753	0.477523	0.0636854	18	0.5	0.5	2	2	included	28	0	18	48	14	77	194	117
COH_180	77	12	2	2	0.00858394	0.00354315	0.0121271	1376.02	7.2724	96.9846	110.861	28.7446	0.147785	0.0749851	24	0.5	0.5	2	2	included	27	1	24	48	11	49	92	43
COH_183	73	12	1	3	0.00218445	0.000584599	0.00276905	1212.77	7.80636	137.651	139.059	31.7769	0.322172	0.0567112	19	0.5	1.5	0	1	included	27	0	19	47	11	59	390	331
COH_184	74	6	2	3	0.00260357	0.00310566	0.00570923	1167.31	8.26766	132.184	102.198	21.5586	0.128267	0.0625468	16	0.5	1.5	0	1	included	26	2	16	48	16	74	152	78
COH_185	72	6	2	2	0.00195933	0.000418567	0.00237789	1309.9	6.17989	98.9169	101.837	24.9788	0.212164	0.0624756	23	0.5	1	0	1	included	27	0	23	48	13	58	152	94
COH_188	70	15	2	2	0.00599428	0.00103935	0.00703363	1280.15	4.57376	91.1335	119.472	14.5425	0.129087	0.0501875	23	0	0	1	1	included	30	0	23	48	12	57	94	37
COH_190	74	8	2	3	0.00159298	0.000817561	0.00241054	1401.96	6.1226	78.0633	83.2091	24.1824	0.0713358	0.0784313	17	0.5	1	1	1	included	23	0	17	48	14	192	230	38
COH_191	77	10	1	3	0.000116813	0.00463419	0.00475101	1294.8	2.508	112.114	195.879	39.631		0.02237	19	0.5	0.5	1	1	included	27	1	19	47	11	133	354	221
COH_192	86	6	2	3	0.0166692	0.0348901	0.0515593	1210.76	8.04809	123.587	193.47	32.565	0.188184	0.0651211	14	0.5	1	2	2	included	22	0	14	48	12	183	401	218
COH_196	77	12	2	3	0.00680047	0.000113101	0.00691358	1149.24	9.06744	120.352	142.93	43.3857	0.0875847	0.0753413	18	0	0.5	1	1	included	27	2	18	48	14	58	163	105
COH_199	79	12	1	2	0.0033065	0.00304437	0.00635088	1424.47	6.42215	97.269	63.4806	13.3808	0.0828971	0.0660247	24	0	0.5	0	1	included	29	0	24	48	13	55	141	86
COH_200	74	3	2	3	0.00289851	0.00288496	0.00578347	1046.9	7.24247	109.894	118.072	27.9501		0.0659044	15	0.5	0.5	1	1	included	23	0	15	48	13	59	272	213
COH_202	82	5	2	3	0.0110671	0.00902418	0.0200913	1222.73	7.03256	102.843	170.621	42.0454	0.127556	0.0683815	12	0	0.5	1	2	included	23	0	12	42	7	161	417	256
COH_205	72	5	1	2	0.00103281	4.58649e-05	0.00107867	1391.23					0.106157		24	0.5	0.5	0	0	included	28	0	24	48	13	75	140	65
COH_206	82	0	2	3	0.00660626	0.0111008	0.0177071	1359.75	6.00906	93.0681	97.8149	18.6836	0.153863	0.0645663	14	0.5	1	2	2	included	27	0	14	46	9	143	480	337
COH_212	73	0	2	3	0.00280389	0.00858909	0.011393	1078.86	5.83115	129.418	130.977	30.4508	0.324921	0.0450567	14	0.5	1	1	1	included	21	3	14	48	4	360	540	180
COH_218	85	4	2	2	0.00546696	0.00270321	0.00817017	1366.45	6.51398	101.347	118.75	46.1857	0.211228	0.0642742	20	0	0.5	1	1	included	28	0	20	48	15	142	540	398
COH_220	72	10	2	2	0.00493034	0.00252717	0.00745751	1296.12	7.90141	85.1056	157.947	26.1969	0.157685	0.0928424	22	0.5	2	2	1	included	30	2	22	48	14		432	431
COH_221	86	9	2	3	0.00675535	0.00301044	0.00976579	1139.08	4.63086	119.156	503.728	32.3091	0.204622	0.0388638	13	0.5	0.5	1	2	included	27	0	13	47	10	192	515	323
COH_224	71	8	2	2	0.000607604	0.000538937	0.00114654	1135.74	6.02781	134.129	164.192	29.7188	0.220321	0.0449403	13	0.5	1	1	0	included	27	0	13	47	9	103	327	224
COH_241	79	9	2	2	0.00488228	0.000407506	0.00528978	1212.07	1.3766	91.3202	135.167	16.2296	0.258475	0.0150744	22	0.5	0.5	1	1	included	28	0	22	47	5	110	182	72
COH_257	77	6	2	3	0.00706195	0.00457436	0.0116363	1344.29					0.481124		17			1	1	included	26		17	47	8
COH_261	75	5	2	3	0.00239403	0.00353246	0.00592649	1069.09	6.3462	97.88	80.8677	20.1217	0.104282	0.0648366	19	0.5	0.5	1	1	included	26	0	19	48	13	150	540	390
COH_267	74	11	2	2	0.00504363	0.00814216	0.0131858	1215	7.23269	115.17	111.515	19.5688	0.137147	0.0628	27	0.5	1	1	2	included	28	0	27	48	15	66	107	41
COH_282	88	2	2	3	0.0104074	0.00359809	0.0140055	1282.76	5.43513	108.722	292.79	39.1568	0.460921	0.0499912	11	0.5	1	1	2	included	20	1	11	34	6
COH_285	70	17	2	2	0.00289122	0.000455267	0.00334648	1302.94	5.06129	71.6107	37.3817	27.7259	0.104411	0.0706778	25	0.5	0.5	1	2	included	30	0	25	47	13	51	59	8
COH_289	72	6	1	2	0.0105258	0.00860774	0.0191335	1568.52	5.90567	89.9177	112.271	19.2866	0.261969	0.0656787	21	0.5	0.5	2	1	included	27	0	21	48	8	57	243	186
COH_295	74	17	2	2	0.00554479	0.00813934	0.0136841	1355.37	5.42563	89.7375	67.8237	14.4572	0.106789	0.0604612	26	0.5	0.5	1	1	included	29	0	26	47	11	48	114	66
